# Accurate spatial localization of Allen Human Brain Atlas gene expression data for human neuroimaging

**DOI:** 10.1101/2025.06.02.656812

**Authors:** Yohan Yee, Yuhan Liu, Leon French, Violet M. Liu, Alaa Taha, Bradley Karat, Ali R. Khan, Jonathan C. Lau, Yashar Zeighami, Gabriel A. Devenyi, M. Mallar Chakravarty

## Abstract

The Allen Human Brain Atlas has been a tremendously impactful resource in neuroimaging. The usefulness of this resource in neuroimaging arises from spatial coordinates of dissected tissue samples being provided in relation to a Montreal Neurological Institute (MNI)-space standard brain template, thereby allowing for the integration of gene expression and spatially standardized neuroimaging data. In fact, two previous sets of spatial coordinates exist, and surprisingly, the accuracy of these coordinates in placing dissected tissue samples in correct anatomical locations within MNI-space have not been examined. Here, we show that there are significant inaccuracies in the two previous sets of coordinates, and provide a refined set of coordinates as a resource to the neuroscience community. We show (through analyses of meta-analytic data and a re-analysis of real study data) that using previous inaccurate coordinates can result in dramatically different genes being identified, which could compromise further downstream analyses.
