## Supplementary tables and data for "Accurate spatial localization of Allen Human Brain Atlas gene expression data for human neuroimaging": Data_S2.csv

PMID	Coordinates Used	Evidence for Coordinates Used	Hemisphere Used for AHBA Expression Data
33955002	Allen	Used the MNI coordinates provided by the dataset.	Did not specify
32839993	Allen	"More importantly, each postmortem brain underwent structural MRI scanning prior to dissection to determine anatomical structures, which was registered to the MNI standard coordinate space, and thus we could obtain MNI coordinates for each sample, providing an opportunity to bridge the gene expression dataset and imaging dataset."	Both
35307738	Allen	Supplementary Methods 6	Both (only the two donors with the data of both hemispheres)
36660181	Allen	"3702 AHBA brain samples plotted with left-mapped brain regions that show differential responsiveness to GC pulsatility in the same three-dimensional (MNI-152) space."	Left
36937723	Allen	"The preprocessing related codes are available at github (details see https://github.com/BMHLab/AHBAprocessing respectively)"	Left
30016411	Allen	Mentioned "In the dataset each regional sample is associated with an anatomical label as well as with a coordinate representing its approximate location in standard stereotactic space (MNI space)."	Left
35676089	Allen	Authors replied Allen.	Left
35640648	Allen	Authors replied Allen.	Both
33895633	Allen	"Microarray data from the ~ 3700 tissue samples, with their corresponding anatomical locations in MNI space provided in the Allen database, were used to interpolate brain-wide gene expression at the voxel level using Gaussian process regression implemented in the R package gstat"	Left
33570215	Allen	"Taking the MNI coordinates of each sample as the center, a 4-mm radius (two times the voxel size) sphere was drawn, and the mean FCS value of the sphere was computed as the FCS value of the sample."	Both
34800667	Allen	"After obtaining the gene expression values and the MNI152 coordinates for each sample from AHBA, we adapted a data-reduction and mapping procedure similar to that of Wei et al. (2019) and Romme et al. (2017) to map the gene expression values of tissue samples in AHBA to brain regions of AAL-625 atlas."	Left
35353173	Allen	"Additionally, the AHBA samples are all registered to a common atlas to ensure identical semantic segmentation of brain regions between samples." (Sup1, eDiscussion)	Both (analysis used hemisphere-specific MRI-derived phenotypes)
34557071	Allen	Brain annotation toolbox: DOI: 10.1093/bioinformatics/btz128	Did not specify
34952543	Allen	Authors replied Allen.	Both (did mirroring when the right hemisphere coordinates were not available)
34966308	Allen	"The preprocessing related codes are available at github (details see https://github.com/BMHLab/AHBAprocessing respectively)"	Did no specify
34225183	Allen (inferred)	Only cited the original Allen paper.	Did not specify
33638978	Allen (inferred)	No info	Left
31004051	Allen (inferred)	No info	Left
30307489	Allen (inferred)	"the complete microarray gene expression datasets from the Allen Institute of Brain Science website (http://human.brain-map.org/static/download/ downloaded in May 2015)"	Both
36055038	Allen (inferred)	Projected all the gene expression to the D-K atlas. "After averaging gene expression of multiple probes, we projected all brain sample expression values to 84 (68 cortical, 16 subcortical) Desikan atlas brain regions".	Did not specify
35918154	Allen (inferred)	No info (Cited the 2015 allen paper) "We linked vertex-based effect estimates of physical activity to gene expression data by first converting FreeSurfer surface-based coordinates (i.e., fsaverage) to MNI volumetric coordinates (i.e., right, anterior, superior coordinates in MNI152 space) using the registration fusion-advanced normalization approach developed by Wu et al.33 Next, for each donor, …	DId not specify
34671240	Allen (inferred)	No info	Left
37088169	Allen (inferred)	No info	Did not specify
32958675	Allen (inferred)	"Individual cortical tissue samples were mapped to each AHBA donor’s Freesurfer-derived cortical surfaces" - did not mention or cite alleninf	Did not specify
32144139	Allen (inferred)	"gene expression data from the AHBA were mapped to the D-K atlas in FreeSurfer space"	Both (did not specify but said "used D-K atlas to devide each hemisphere into 34 regions"
36380235	Alleninf	Used Abagen toolbox	Both
35758263	Alleninf	Used Abagen toolbox	Both (did not specify but said "we opted not to use mirroring)
34972034	Alleninf	Used Abagen toolbox	Left
34561394	Alleninf	Used Abagen toolbox	Left
35259429	Alleninf	Used Abagen toolbox	Both
35774552	Alleninf	"An optimized set of ANTs (Avants et al., 2011) nonlinear-registered MNI coordinates2 was used as corresponding microarray sample locations for the AHBA and PET images." Cited alleninf	Both
36916957	Alleninf	Authors confirmed alleninf.	Left
36050318	New	For matching AHBA samples to vertices on the CIVET cortical template, we used the set of re-registered AHBA sample coordinates to the MNI ICBM 2009c (nonlinear symmetric) template (generated by Gabriel A. Devenyi; https://github.com/gdevenyi/AllenHumanGeneMNI).	Left
31314895	New	Author replied New.	Did not specify
33118028	Unsure	Pipeline from Arnatkeviciute et al., 2019	Left
36586357	Unsure	Pipeline from Arnatkeviciute et al., 2019	Left
35212890	Unsure	Pipeline from Arnatkeviciute et al., 2019	Left
33693675	Unsure	Pipeline from Arnatkeviciute et al., 2019	Left
35615285	Unsure	See Step 2 (Pipeline from Arnatkeviciute et al., 2019)	Left
34607357	Unsure	Pipeline from Arnatkeviciute et al., 2019; did re-annotation	Left
35526385	Unsure	Pipeline from Arnatkeviciute et al., 2019	Left
35851912	Unsure	Pipeline from Arnatkeviciute et al., 2019	Left (cortex only)
33121546	Unsure	Pipeline from Arnatkeviciute et al., 2019	Both
36601814	Unsure	Pipeline from Arnatkeviciute et al., 2019	Left
36657492	Unsure	Pipeline from Arnatkeviciute et al., 2019	Left
34455470	Unsure	Pipeline from Arnatkeviciute et al., 2019	Left
33704443	Unsure	Used the pipeline suggested by Arnatkeviciute et al., 2019	Left
33792979	Unsure	Cited both Arnatkeviciute et al., 2019 and Hawrylycz 2015 for alignment	Both
33147509	Unsure	Pipeline from Arnatkeviciute et al., 2019	Left
36278258	Unsure	Pipeline from Arnatkeviciute et al., 2019	Left
35899321	Unsure	Pipeline from Arnatkeviciute et al., 2019; did re-annotation	Left
36852603	Unsure	Pipeline from Arnatkeviciute et al., 2019	Did not specify
35590321	Unsure	Pipeline from Arnatkeviciute et al., 2019 and then assigned samples to HCPMMP atlas (assume both use the same coords)	Left
35082596	Unsure	Pipeline from Arnatkeviciute et al., 2019	Left
36444721	Unsure	Pipeline from Arnatkeviciute et al., 2019	Did not specify
36586468	Unsure	Pipeline from Arnatkeviciute et al., 2019	Left
35106539	Unsure	Pipeline from Arnatkeviciute et al., 2019; did re-annotation	Both
36773345	Unsure	Pipeline from Arnatkeviciute et al., 2019	Did not specify
33958982	Unsure	Pipeline from Arnatkeviciute et al., 2019; https://github.com/BMHLab/AHBAprocessing	Both
37146003	Unsure	Pipeline from Arnatkeviciute et al., 2019; did re-annotation	Left
32584945	Unsure	Mentioned French L, Paus T. A FreeSurfer view of the cortical transcriptome generated from the Allen Human Brain Atlas. Front Neurosci. 2015;9:323. doi: 10.3389/fnins.2015.00323	Left
33395965	Unsure	Pipeline from Arnatkeviciute et al., 2019	Left
34658772	Unsure	Pipeline from Arnatkeviciute et al., 2019	Left
