## Supplementary tables and data for "Accurate spatial localization of Allen Human Brain Atlas gene expression data for human neuroimaging": Data_S6.csv

ontology	cross_ontology_name	acronym	id	name	label	label_in_atlas
AHBA	Frontal lobe	FL	4009	frontal lobe	NA	NA
AHBA	Frontal lobe	AOrG	4053	anterior orbital gyrus	NA	NA
AHBA	Frontal lobe	AOrG	4054	anterior orbital gyrus, left	NA	NA
AHBA	Frontal lobe	AOrG	4055	anterior orbital gyrus, right	NA	NA
AHBA	Frontal lobe	fro	4078	frontal operculum	NA	NA
AHBA	Frontal lobe	fro	4079	frontal operculum, left	NA	NA
AHBA	Frontal lobe	fro	4080	frontal operculum, right	NA	NA
AHBA	Frontal lobe	FP	4888	frontal pole	NA	NA
AHBA	Frontal lobe	FP	4889	frontal pole, left	NA	NA
AHBA	Frontal lobe	FP	4893	frontal pole, right	NA	NA
AHBA	Frontal lobe	FP-s	4890	frontal pole, left, superior aspect	NA	NA
AHBA	Frontal lobe	FP-s	4894	frontal pole, right, superior aspect	NA	NA
AHBA	Frontal lobe	FPi	4891	frontal pole, left, inferior aspect	NA	NA
AHBA	Frontal lobe	FPi	4895	frontal pole, right, inferior aspect	NA	NA
AHBA	Frontal lobe	FPm	4892	frontal pole, left, medial aspect	NA	NA
AHBA	Frontal lobe	FPm	4896	frontal pole, right, medial aspect	NA	NA
AHBA	Frontal lobe	GRe	4047	gyrus rectus	NA	NA
AHBA	Frontal lobe	GRe	4048	gyrus rectus, left	NA	NA
AHBA	Frontal lobe	GRe	4049	gyrus rectus, right	NA	NA
AHBA	Frontal lobe	IFG	4035	inferior frontal gyrus	NA	NA
AHBA	Frontal lobe	IFG	4036	inferior frontal gyrus, left	NA	NA
AHBA	Frontal lobe	IFG	4037	inferior frontal gyrus, right	NA	NA
AHBA	Frontal lobe	opIFG	4041	inferior frontal gyrus, opercular part	NA	NA
AHBA	Frontal lobe	opIFG	4042	inferior frontal gyrus, opercular part, left	NA	NA
AHBA	Frontal lobe	opIFG	4043	inferior frontal gyrus, opercular part, right	NA	NA
AHBA	Frontal lobe	orIFG	4044	inferior frontal gyrus, orbital part	NA	NA
AHBA	Frontal lobe	orIFG	4045	inferior frontal gyrus, orbital part, left	NA	NA
AHBA	Frontal lobe	orIFG	4046	inferior frontal gyrus, orbital part, right	NA	NA
AHBA	Frontal lobe	trIFG	4038	inferior frontal gyrus, triangular part	NA	NA
AHBA	Frontal lobe	trIFG	4039	inferior frontal gyrus, triangular part, left	NA	NA
AHBA	Frontal lobe	trIFG	4040	inferior frontal gyrus, triangular part, right	NA	NA
AHBA	Frontal lobe	IRoG	4900	inferior rostral gyrus	NA	NA
AHBA	Frontal lobe	IRoG	4901	inferior rostral gyrus, left	NA	NA
AHBA	Frontal lobe	IRoG	4902	inferior rostral gyrus, right	NA	NA
AHBA	Frontal lobe	LOrG	4059	lateral orbital gyrus	NA	NA
AHBA	Frontal lobe	LOrG	4060	lateral orbital gyrus, left	NA	NA
AHBA	Frontal lobe	LOrG	4061	lateral orbital gyrus, right	NA	NA
AHBA	Frontal lobe	MOrG	4050	medial orbital gyrus	NA	NA
AHBA	Frontal lobe	MOrG	4051	medial orbital gyrus, left	NA	NA
AHBA	Frontal lobe	MOrG	4052	medial orbital gyrus, right	NA	NA
AHBA	Frontal lobe	MFG	4028	middle frontal gyrus	NA	NA
AHBA	Frontal lobe	MFG	4029	middle frontal gyrus, left	NA	NA
AHBA	Frontal lobe	MFG	4032	middle frontal gyrus, right	NA	NA
AHBA	Frontal lobe	MFG-s	4030	middle frontal gyrus, left, superior bank of gyrus	NA	NA
AHBA	Frontal lobe	MFG-s	4033	middle frontal gyrus, right, superior bank of gyrus	NA	NA
AHBA	Frontal lobe	MFG-i	4031	middle frontal gyrus, left, inferior bank of gyrus	NA	NA
AHBA	Frontal lobe	MFG-i	4034	middle frontal gyrus, right, inferior bank of gyrus	NA	NA
AHBA	Frontal lobe	OlfA	265504406	olfactory area	NA	NA
AHBA	Frontal lobe	OlfA	265504410	olfactory area, left	NA	NA
AHBA	Frontal lobe	OlfA	265504414	olfactory area, right	NA	NA
AHBA	Frontal lobe	PCLa	4071	paracentral lobule, anterior part	NA	NA
AHBA	Frontal lobe	PCLa	4072	paracentral lobule, anterior part, left	NA	NA
AHBA	Frontal lobe	PCLa	4075	paracentral lobule, anterior part, right	NA	NA
AHBA	Frontal lobe	PCLa-s	4073	paracentral lobule, anterior part, left, superior bank of gyrus	NA	NA
AHBA	Frontal lobe	PCLa-s	4076	paracentral lobule, anterior part, right, superior bank of gyrus	NA	NA
AHBA	Frontal lobe	PCLa-i	4074	paracentral lobule, anterior part, left, inferior bank of gyrus	NA	NA
AHBA	Frontal lobe	PCLa-i	4077	paracentral lobule, anterior part, right, inferior bank of gyrus	NA	NA
AHBA	Frontal lobe	PTG	4065	paraterminal gyrus	NA	NA
AHBA	Frontal lobe	PTG	4066	paraterminal gyrus, left	NA	NA
AHBA	Frontal lobe	PTG	4067	paraterminal gyrus, right	NA	NA
AHBA	Frontal lobe	PaOG	4068	parolfactory gyri	NA	NA
AHBA	Frontal lobe	PaOG	4069	parolfactory gyri, left	NA	NA
AHBA	Frontal lobe	PaOG	4070	parolfactory gyri, right	NA	NA
AHBA	Frontal lobe	POrG	4056	posterior orbital gyrus	NA	NA
AHBA	Frontal lobe	POrG	4057	posterior orbital gyrus, left	NA	NA
AHBA	Frontal lobe	POrG	4058	posterior orbital gyrus, right	NA	NA
AHBA	Frontal lobe	PrG	4010	precentral gyrus	NA	NA
AHBA	Frontal lobe	PrG	4011	precentral gyrus, left	NA	NA
AHBA	Frontal lobe	PrG	4016	precentral gyrus, right	NA	NA
AHBA	Frontal lobe	PrG-prc	4012	precentral gyrus, left, bank of the precentral sulcus	NA	NA
AHBA	Frontal lobe	PrG-prc	4017	precentral gyrus, right, bank of the precentral sulcus	NA	NA
AHBA	Frontal lobe	PrG-sl	4013	precentral gyrus, left, superior lateral aspect of gyrus	NA	NA
AHBA	Frontal lobe	PrG-sl	4018	precentral gyrus, right, superior lateral aspect of gyrus	NA	NA
AHBA	Frontal lobe	PrG-il	4014	precentral gyrus, left, inferior lateral aspect of gyrus	NA	NA
AHBA	Frontal lobe	PrG-il	4019	precentral gyrus, right, inferior lateral aspect of gyrus	NA	NA
AHBA	Frontal lobe	PrG-cs	4015	precentral gyrus, left, bank of the central sulcus	NA	NA
AHBA	Frontal lobe	PrG-cs	4020	precentral gyrus, right, bank of the central sulcus	NA	NA
AHBA	Frontal lobe	SFG	4021	superior frontal gyrus	NA	NA
AHBA	Frontal lobe	SFG	4022	superior frontal gyrus, left	NA	NA
AHBA	Frontal lobe	SFG	4025	superior frontal gyrus, right	NA	NA
AHBA	Frontal lobe	SFG-m	4023	superior frontal gyrus, left, medial bank of gyrus	NA	NA
AHBA	Frontal lobe	SFG-m	4026	superior frontal gyrus, right, medial bank of gyrus	NA	NA
AHBA	Frontal lobe	SFG-l	4024	superior frontal gyrus, left, lateral bank of gyrus	NA	NA
AHBA	Frontal lobe	SFG-l	4027	superior frontal gyrus, right, lateral bank of gyrus	NA	NA
AHBA	Frontal lobe	SRoG	4897	superior rostral gyrus	NA	NA
AHBA	Frontal lobe	SRoG	4898	superior rostral gyrus, left	NA	NA
AHBA	Frontal lobe	SRoG	4899	superior rostral gyrus, right	NA	NA
AHBA	Parietal lobe	PL	4084	parietal lobe	NA	NA
AHBA	Parietal lobe	IPL	4103	inferior parietal lobule	NA	NA
AHBA	Parietal lobe	AnG	4111	angular gyrus	NA	NA
AHBA	Parietal lobe	AnG	4112	angular gyrus, left	NA	NA
AHBA	Parietal lobe	AnG	4115	angular gyrus, right	NA	NA
AHBA	Parietal lobe	AnG-s	4113	angular gyrus, left, superior bank of gyrus	NA	NA
AHBA	Parietal lobe	AnG-s	4116	angular gyrus, right, superior bank of gyrus	NA	NA
AHBA	Parietal lobe	AnG-i	4114	angular gyrus, left, inferior bank of gyrus	NA	NA
AHBA	Parietal lobe	AnG-i	4117	angular gyrus, right, inferior bank of gyrus	NA	NA
AHBA	Parietal lobe	SMG	4104	supramarginal gyrus	NA	NA
AHBA	Parietal lobe	SMG	4105	supramarginal gyrus, left	NA	NA
AHBA	Parietal lobe	SMG	4108	supramarginal gyrus, right	NA	NA
AHBA	Parietal lobe	SMG-s	4106	supramarginal gyrus, left, superior bank of gyrus	NA	NA
AHBA	Parietal lobe	SMG-s	4109	supramarginal gyrus, right, superior bank of gyrus	NA	NA
AHBA	Parietal lobe	SMG-i	4107	supramarginal gyrus, left, inferior bank of gyrus	NA	NA
AHBA	Parietal lobe	SMG-i	4110	supramarginal gyrus, right, inferior bank of gyrus	NA	NA
AHBA	Parietal lobe	PCLp	4125	paracentral lobule, posterior part	NA	NA
AHBA	Parietal lobe	PCLp	4126	paracentral lobule, posterior part, left	NA	NA
AHBA	Parietal lobe	PCLp	4129	paracentral lobule, posterior part, right	NA	NA
AHBA	Parietal lobe	PCLp-l	4127	paracentral lobule, posterior part, left, lateral bank of gyrus	NA	NA
AHBA	Parietal lobe	PCLp-l	4130	paracentral lobule, posterior part, right, lateral bank of gyrus	NA	NA
AHBA	Parietal lobe	PCLp-cs	4128	paracentral lobule, posterior part, left, bank of cingulate sulcus	NA	NA
AHBA	Parietal lobe	PCLp-cs	4131	paracentral lobule, posterior part, right, bank of cingulate sulcus	NA	NA
AHBA	Parietal lobe	PoG	4085	postcentral gyrus	NA	NA
AHBA	Parietal lobe	PoG	4086	postcentral gyrus, left	NA	NA
AHBA	Parietal lobe	PoG	4091	postcentral gyrus, right	NA	NA
AHBA	Parietal lobe	PoG-cs	4087	postcentral gyrus, left, bank of the central sulcus	NA	NA
AHBA	Parietal lobe	PoG-cs	4092	postcentral gyrus, right, bank of the central sulcus	NA	NA
AHBA	Parietal lobe	PoG-sl	4088	postcentral gyrus, left, superior lateral aspect of gyrus	NA	NA
AHBA	Parietal lobe	PoG-sl	4093	postcentral gyrus, right, superior lateral aspect of gyrus	NA	NA
AHBA	Parietal lobe	PoG-il	4089	postcentral gyrus, left, inferior lateral aspect of gyrus	NA	NA
AHBA	Parietal lobe	PoG-il	4094	postcentral gyrus, right, inferior lateral aspect of gyrus	NA	NA
AHBA	Parietal lobe	PoG-pcs	4090	postcentral gyrus, left, bank of the posterior central sulcus	NA	NA
AHBA	Parietal lobe	PoG-pcs	4095	postcentral gyrus, right, bank of the posterior central sulcus	NA	NA
AHBA	Parietal lobe	PCu	4118	precuneus	NA	NA
AHBA	Parietal lobe	PCu	4119	precuneus, left	NA	NA
AHBA	Parietal lobe	PCu	4122	precuneus, right	NA	NA
AHBA	Parietal lobe	Pcu-s	4120	precuneus, left, superior lateral bank of gyrus	NA	NA
AHBA	Parietal lobe	Pcu-s	4123	precuneus, right, superior lateral bank of gyrus	NA	NA
AHBA	Parietal lobe	Pcu-i	4121	precuneus, left, inferior lateral bank of gyrus	NA	NA
AHBA	Parietal lobe	Pcu-i	4124	precuneus, right, inferior lateral bank of gyrus	NA	NA
AHBA	Parietal lobe	SPL	4096	superior parietal lobule	NA	NA
AHBA	Parietal lobe	SPL	4097	superior parietal lobule, left	NA	NA
AHBA	Parietal lobe	SPL	4100	superior parietal lobule, right	NA	NA
AHBA	Parietal lobe	SPL-s	4098	superior parietal lobule, left, superior bank of gyrus	NA	NA
AHBA	Parietal lobe	SPL-s	4101	superior parietal lobule, right, superior bank of gyrus	NA	NA
AHBA	Parietal lobe	SPL-i	4099	superior parietal lobule, left, inferior bank of gyrus	NA	NA
AHBA	Parietal lobe	SPL-i	4102	superior parietal lobule, right, inferior bank of gyrus	NA	NA
AHBA	Temporal lobe	TL	4132	temporal lobe	NA	NA
AHBA	Temporal lobe	FuG	4156	fusiform gyrus	NA	NA
AHBA	Temporal lobe	FuG	4157	fusiform gyrus, left	NA	NA
AHBA	Temporal lobe	FuG	4161	fusiform gyrus, right	NA	NA
AHBA	Temporal lobe	FuG-its	4158	fusiform gyrus, left, bank of the its	NA	NA
AHBA	Temporal lobe	FuG-its	4162	fusiform gyrus, right, bank of the its	NA	NA
AHBA	Temporal lobe	FuG-l	4159	fusiform gyrus, left, lateral bank of gyrus	NA	NA
AHBA	Temporal lobe	FuG-l	4163	fusiform gyrus, right, lateral bank of gyrus	NA	NA
AHBA	Temporal lobe	FuG-cos	4160	fusiform gyrus, left, bank of cos	NA	NA
AHBA	Temporal lobe	FuG-cos	4164	fusiform gyrus, right, bank of cos	NA	NA
AHBA	Temporal lobe	HG	4165	Heschl's gyrus	NA	NA
AHBA	Temporal lobe	HG	4166	Heschl's gyrus, left	NA	NA
AHBA	Temporal lobe	HG	4167	Heschl's gyrus, right	NA	NA
AHBA	Temporal lobe	ITG	4147	inferior temporal gyrus	NA	NA
AHBA	Temporal lobe	ITG	4148	inferior temporal gyrus, left	NA	NA
AHBA	Temporal lobe	ITG	4152	inferior temporal gyrus, right	NA	NA
AHBA	Temporal lobe	ITG-its	4149	inferior temporal gyrus, left, bank of the its	NA	NA
AHBA	Temporal lobe	ITG-its	4153	inferior temporal gyrus, right, bank of the its	NA	NA
AHBA	Temporal lobe	ITG-l	4150	inferior temporal gyrus, left, lateral bank of gyrus	NA	NA
AHBA	Temporal lobe	ITG-l	4154	inferior temporal gyrus, right, lateral bank of gyrus	NA	NA
AHBA	Temporal lobe	ITG-mts	4151	inferior temporal gyrus, left, bank of mts	NA	NA
AHBA	Temporal lobe	ITG-mts	4155	inferior temporal gyrus, right, bank of mts	NA	NA
AHBA	Temporal lobe	MTG	4140	middle temporal gyrus	NA	NA
AHBA	Temporal lobe	MTG	4141	middle temporal gyrus, left	NA	NA
AHBA	Temporal lobe	MTG	4144	middle temporal gyrus, right	NA	NA
AHBA	Temporal lobe	MTG-s	4142	middle temporal gyrus, left, superior bank of gyrus	NA	NA
AHBA	Temporal lobe	MTG-s	4145	middle temporal gyrus, right, superior bank of gyrus	NA	NA
AHBA	Temporal lobe	MTG-i	4143	middle temporal gyrus, left, inferior bank of gyrus	NA	NA
AHBA	Temporal lobe	MTG-i	4146	middle temporal gyrus, right, inferior bank of gyrus	NA	NA
AHBA	Temporal lobe	PLP	4177	planum polare	NA	NA
AHBA	Temporal lobe	PLP	4178	planum polare, left	NA	NA
AHBA	Temporal lobe	PLP	4179	planum polare, right	NA	NA
AHBA	Temporal lobe	PLT	4171	planum temporale	NA	NA
AHBA	Temporal lobe	PLT	4172	planum temporale, left	NA	NA
AHBA	Temporal lobe	PLT	4173	planum temporale, right	NA	NA
AHBA	Temporal lobe	STG	4133	superior temporal gyrus	NA	NA
AHBA	Temporal lobe	STG	4134	superior temporal gyrus, left	NA	NA
AHBA	Temporal lobe	STG	4137	superior temporal gyrus, right	NA	NA
AHBA	Temporal lobe	STG-l	4135	superior temporal gyrus, left, lateral bank of gyrus	NA	NA
AHBA	Temporal lobe	STG-l	4138	superior temporal gyrus, right, lateral bank of gyrus	NA	NA
AHBA	Temporal lobe	STG-i	4136	superior temporal gyrus, left, inferior bank of gyrus	NA	NA
AHBA	Temporal lobe	STG-i	4139	superior temporal gyrus, right, inferior bank of gyrus	NA	NA
AHBA	Temporal lobe	TP	4174	temporal pole	NA	NA
AHBA	Temporal lobe	TP	4175	temporal pole, left	NA	NA
AHBA	Temporal lobe	TP	4176	temporal pole, right	NA	NA
AHBA	Temporal lobe	TP-s	4903	temporal pole, left, superior aspect	NA	NA
AHBA	Temporal lobe	TP-s	4906	temporal pole, right, superior aspect	NA	NA
AHBA	Temporal lobe	TP-i	4904	temporal pole, left, inferior aspect	NA	NA
AHBA	Temporal lobe	TP-i	4907	temporal pole, right, inferior aspect	NA	NA
AHBA	Temporal lobe	TP-m	4905	temporal pole, left, medial aspect	NA	NA
AHBA	Temporal lobe	TP-m	4908	temporal pole, right, medial aspect	NA	NA
AHBA	Temporal lobe	TG	4168	transverse gyri	NA	NA
AHBA	Temporal lobe	TG	4169	transverse gyri, left	NA	NA
AHBA	Temporal lobe	TG	4170	transverse gyri, right	NA	NA
AHBA	Occipital lobe	OL	4180	occipital lobe	NA	NA
AHBA	Occipital lobe	Cun	4184	cuneus	NA	NA
AHBA	Occipital lobe	Cun	4185	cuneus, left	NA	NA
AHBA	Occipital lobe	Cun	4188	cuneus, right	NA	NA
AHBA	Occipital lobe	Cun-pest	4186	cuneus, left, peristriate	NA	NA
AHBA	Occipital lobe	Cun-pest	4189	cuneus, right, peristriate	NA	NA
AHBA	Occipital lobe	Cun-str	4187	cuneus, left, striate	NA	NA
AHBA	Occipital lobe	Cun-str	4190	cuneus, right, striate	NA	NA
AHBA	Occipital lobe	IOG	4205	inferior occipital gyrus	NA	NA
AHBA	Occipital lobe	IOG	4206	inferior occipital gyrus, left	NA	NA
AHBA	Occipital lobe	IOG	4209	inferior occipital gyrus, right	NA	NA
AHBA	Occipital lobe	IOG-s	4207	inferior occipital gyrus, left, superior bank of gyrus	NA	NA
AHBA	Occipital lobe	IOG-s	4210	inferior occipital gyrus, right, superior bank of gyrus	NA	NA
AHBA	Occipital lobe	IOG-i	4208	inferior occipital gyrus, left, inferior bank of gyrus	NA	NA
AHBA	Occipital lobe	IOG-i	4211	inferior occipital gyrus, right, inferior bank of gyrus	NA	NA
AHBA	Occipital lobe	LiG	4191	lingual gyrus	NA	NA
AHBA	Occipital lobe	LiG	4192	lingual gyrus, left	NA	NA
AHBA	Occipital lobe	LiG	4195	lingual gyrus, right	NA	NA
AHBA	Occipital lobe	LiG-pest	4193	lingual gyrus, left, peristriate	NA	NA
AHBA	Occipital lobe	LiG-pest	4196	lingual gyrus, right, peristriate	NA	NA
AHBA	Occipital lobe	LiG-str	4194	lingual gyrus, left, striate	NA	NA
AHBA	Occipital lobe	LiG-str	4197	lingual gyrus, right, striate	NA	NA
AHBA	Occipital lobe	OP	4181	occipital pole	NA	NA
AHBA	Occipital lobe	OP	4182	occipital pole, left	NA	NA
AHBA	Occipital lobe	OP	4183	occipital pole, right	NA	NA
AHBA	Occipital lobe	OPs	4909	occipital pole, left, superior aspect	NA	NA
AHBA	Occipital lobe	OPs	4912	occipital pole, right, superior aspect	NA	NA
AHBA	Occipital lobe	OPi	4910	occipital pole, left, inferior aspect	NA	NA
AHBA	Occipital lobe	OPi	4913	occipital pole, right, inferior aspect	NA	NA
AHBA	Occipital lobe	OPl	4911	occipital pole, left, lateral aspect	NA	NA
AHBA	Occipital lobe	OPl	4914	occipital pole, right, lateral aspect	NA	NA
AHBA	Occipital lobe	OTG	4198	occipito-temporal gyrus	NA	NA
AHBA	Occipital lobe	OTG	4199	occipito-temporal gyrus, left	NA	NA
AHBA	Occipital lobe	OTG	4202	occipito-temporal gyrus, right	NA	NA
AHBA	Occipital lobe	OTG-s	4200	occipito-temporal gyrus, left, superior bank of gyrus	NA	NA
AHBA	Occipital lobe	OTG-s	4203	occipito-temporal gyrus, right, superior bank of gyrus	NA	NA
AHBA	Occipital lobe	OTG-i	4201	occipito-temporal gyrus, left, inferior bank of gyrus	NA	NA
AHBA	Occipital lobe	OTG-i	4204	occipito-temporal gyrus, right, inferior bank of gyrus	NA	NA
AHBA	Occipital lobe	SOG	4212	superior occipital gyrus	NA	NA
AHBA	Occipital lobe	SOG	4213	superior occipital gyrus, left	NA	NA
AHBA	Occipital lobe	SOG	4216	superior occipital gyrus, right	NA	NA
AHBA	Occipital lobe	SOG-s	4214	superior occipital gyrus, left, superior bank of gyrus	NA	NA
AHBA	Occipital lobe	SOG-s	4217	superior occipital gyrus, right, superior bank of gyrus	NA	NA
AHBA	Occipital lobe	SOG-i	4215	superior occipital gyrus, left, inferior bank of gyrus	NA	NA
AHBA	Occipital lobe	SOG-i	4218	superior occipital gyrus, right, inferior bank of gyrus	NA	NA
AHBA	Limbic lobe	LL	4219	limbic lobe	NA	NA
AHBA	Limbic lobe	CgG	4220	cingulate gyrus	NA	NA
AHBA	Limbic lobe	CgGf	4221	cingulate gyrus, frontal part	NA	NA
AHBA	Limbic lobe	CgGf	4222	cingulate gyrus, frontal part, left	NA	NA
AHBA	Limbic lobe	CgGf	4225	cingulate gyrus, frontal part, right	NA	NA
AHBA	Limbic lobe	CgGf-s	4223	cingulate gyrus, frontal part, left, superior bank of gyrus	NA	NA
AHBA	Limbic lobe	CgGf-s	4226	cingulate gyrus, frontal part, right, superior bank of gyrus	NA	NA
AHBA	Limbic lobe	CgGf-i	4224	cingulate gyrus, frontal part, left, inferior bank of gyrus	NA	NA
AHBA	Limbic lobe	CgGf-i	4227	cingulate gyrus, frontal part, right, inferior bank of gyrus	NA	NA
AHBA	Limbic lobe	CgGp	4228	cingulate gyrus, parietal part	NA	NA
AHBA	Limbic lobe	CgGp	4229	cingulate gyrus, parietal part, left	NA	NA
AHBA	Limbic lobe	CgGp	4232	cingulate gyrus, parietal part, right	NA	NA
AHBA	Limbic lobe	CgGp-s	4230	cingulate gyrus, parietal part, left, superior bank of gyrus	NA	NA
AHBA	Limbic lobe	CgGp-s	4233	cingulate gyrus, parietal part, right, superior bank of gyrus	NA	NA
AHBA	Limbic lobe	CgGp-i	4231	cingulate gyrus, parietal part, left, inferior bank of gyrus	NA	NA
AHBA	Limbic lobe	CgGp-i	4234	cingulate gyrus, parietal part, right, inferior bank of gyrus	NA	NA
AHBA	Limbic lobe	CgGr	4235	cingulate gyrus, retrosplenial part	NA	NA
AHBA	Limbic lobe	CgGr	4236	cingulate gyrus, retrosplenial part, left	NA	NA
AHBA	Limbic lobe	CgGr	4239	cingulate gyrus, retrosplenial part, right	NA	NA
AHBA	Limbic lobe	CgGr-s	4237	cingulate gyrus, retrosplenial part, left, superior bank of gyrus	NA	NA
AHBA	Limbic lobe	CgGr-s	4240	cingulate gyrus, retrosplenial part, right, superior bank of gyrus	NA	NA
AHBA	Limbic lobe	CgGr-i	4238	cingulate gyrus, retrosplenial part, left, inferior bank of gyrus	NA	NA
AHBA	Limbic lobe	CgGr-i	4241	cingulate gyrus, retrosplenial part, right, inferior bank of gyrus	NA	NA
AHBA	Limbic lobe	SCG	4062	subcallosal cingulate gyrus	NA	NA
AHBA	Limbic lobe	SCG	4063	subcallosal cingulate gyrus, left	NA	NA
AHBA	Limbic lobe	SCG	4064	subcallosal cingulate gyrus, right	NA	NA
AHBA	Limbic lobe	HiF	4249	hippocampal formation	NA	NA
AHBA	Limbic lobe	DG	12891	dentate gyrus	NA	NA
AHBA	Limbic lobe	DG	4258	dentate gyrus, left	NA	NA
AHBA	Limbic lobe	DG	4267	dentate gyrus, right	NA	NA
AHBA	Limbic lobe	CA1	12892	CA1 field	NA	NA
AHBA	Limbic lobe	CA1	4254	CA1 field, left	NA	NA
AHBA	Limbic lobe	CA1	4263	CA1 field, right	NA	NA
AHBA	Limbic lobe	CA2	12893	CA2 field	NA	NA
AHBA	Limbic lobe	CA2	4255	CA2 field, left	NA	NA
AHBA	Limbic lobe	CA2	4264	CA2 field, right	NA	NA
AHBA	Limbic lobe	CA3	12894	CA3 field	NA	NA
AHBA	Limbic lobe	CA3	4256	CA3 field, left	NA	NA
AHBA	Limbic lobe	CA3	4265	CA3 field, right	NA	NA
AHBA	Limbic lobe	CA4	12895	CA4 field	NA	NA
AHBA	Limbic lobe	CA4	4257	CA4 field, left	NA	NA
AHBA	Limbic lobe	CA4	4266	CA4 field, right	NA	NA
AHBA	Limbic lobe	IG	265504424	indusium griseum	NA	NA
AHBA	Limbic lobe	IG	265504428	indusium griseum, left	NA	NA
AHBA	Limbic lobe	IG	265504432	indusium griseum, right	NA	NA
AHBA	Limbic lobe	S	12896	subiculum	NA	NA
AHBA	Limbic lobe	S	4251	subiculum, left	NA	NA
AHBA	Limbic lobe	S	4260	subiculum, right	NA	NA
AHBA	Limbic lobe	PrS	4252	presubiculum, left	NA	NA
AHBA	Limbic lobe	PrS	4261	presubiculum, right	NA	NA
AHBA	Limbic lobe	PaS	4253	parasubiculum, left	NA	NA
AHBA	Limbic lobe	PaS	4262	parasubiculum, right	NA	NA
AHBA	Limbic lobe	ProS	265504436	prosubiculum, left	NA	NA
AHBA	Limbic lobe	ProS	265504444	prosubiculum, right	NA	NA
AHBA	Limbic lobe	Sub	265504440	subiculum proper, left	NA	NA
AHBA	Limbic lobe	Sub	265504448	subiculum proper, right	NA	NA
AHBA	Limbic lobe	PHG	4242	parahippocampal gyrus	NA	NA
AHBA	Limbic lobe	PHG	4243	parahippocampal gyrus, left	NA	NA
AHBA	Limbic lobe	PHG	4246	parahippocampal gyrus, right	NA	NA
AHBA	Limbic lobe	PHG-l	4244	parahippocampal gyrus, left, lateral bank of gyrus	NA	NA
AHBA	Limbic lobe	PHG-l	4247	parahippocampal gyrus, right, lateral bank of gyrus	NA	NA
AHBA	Limbic lobe	PHG-cos	4245	parahippocampal gyrus, left, bank of the cos	NA	NA
AHBA	Limbic lobe	PHG-cos	4248	parahippocampal gyrus, right, bank of the cos	NA	NA
AHBA	Limbic lobe	Pir	10142	piriform cortex	NA	NA
AHBA	Limbic lobe	Pir	10143	piriform cortex, left	NA	NA
AHBA	Limbic lobe	Pir	10144	piriform cortex, right	NA	NA
AHBA	Insula	Ins	4268	insula	NA	NA
AHBA	Insula	LIG	4269	long insular gyri	NA	NA
AHBA	Insula	LIG	4270	long insular gyri, left	NA	NA
AHBA	Insula	LIG	4271	long insular gyri, right	NA	NA
AHBA	Insula	SIG	4272	short insular gyri	NA	NA
AHBA	Insula	SIG	4273	short insular gyri, left	NA	NA
AHBA	Insula	SIG	4274	short insular gyri, right	NA	NA
AHRA	Frontal lobe	FroL	12113	frontal lobe	12113	FALSE
AHRA	Frontal lobe	PrCG	12114	precentral gyrus	12114	TRUE
AHRA	Frontal lobe	SFG	12115	superior frontal gyrus	12115	TRUE
AHRA	Frontal lobe	MFG	12116	middle frontal gyrus	12116	TRUE
AHRA	Frontal lobe	IFG	12117	inferior frontal gyrus	12117	FALSE
AHRA	Frontal lobe	IFGtr	12118	inferior frontal gyrus, triangular part	12118	TRUE
AHRA	Frontal lobe	IFGop	12119	inferior frontal gyrus, opercular part	12119	TRUE
AHRA	Frontal lobe	IFGor	12120	inferior frontal gyrus, orbital part	12120	FALSE
AHRA	Frontal lobe	ReG	12121	gyrus rectus (straight gyrus)	12121	TRUE
AHRA	Frontal lobe	MOrG	12122	medial orbital gyrus	12122	TRUE
AHRA	Frontal lobe	AOrG	12123	anterior intermediate orbital gyrus	12123	TRUE
AHRA	Frontal lobe	POrG	12124	posterior intermediate orbital gyrus	12124	TRUE
AHRA	Frontal lobe	LOrG	12125	lateral orbital gyrus	12125	TRUE
AHRA	Frontal lobe	PCLr	12126	paracentral lobule, rostral part	12126	TRUE
AHRA	Frontal lobe	PaCG	146034872	paracingulate gyrus	146034872	TRUE
AHRA	Frontal lobe	FrO	12127	frontal operculum	12127	TRUE
AHRA	Frontal lobe	OrO	12128	orbital operculum	12128	FALSE
AHRA	Frontal lobe	RoG	146034876	rostral gyrus	146034876	TRUE
AHRA	Frontal lobe	SRoG	12129	superior rostral gyrus	12129	FALSE
AHRA	Frontal lobe	IRoG	12130	inferior rostral gyrus	12130	FALSE
AHRA	Frontal lobe	LOG	13229	lateral olfactory gyrus	13229	TRUE
AHRA	Frontal lobe	FMG	146034884	frontomarginal gyrus	146034884	TRUE
AHRA	Frontal lobe	FP	146034888	frontal pole	146034888	TRUE
AHRA	Parietal lobe	ParL	12131	parietal lobe	12131	FALSE
AHRA	Parietal lobe	PoCG	12132	postcentral gyrus	12132	TRUE
AHRA	Parietal lobe	SPL	12133	supraparietal lobule	12133	TRUE
AHRA	Parietal lobe	IPL	12134	inferior parietal lobule	12134	FALSE
AHRA	Parietal lobe	SMG	12135	supramarginal gyrus	12135	TRUE
AHRA	Parietal lobe	AnG	12136	angular gyrus	12136	TRUE
AHRA	Parietal lobe	PrCun	12137	precuneus	12137	TRUE
AHRA	Parietal lobe	PCLc	12138	paracentral lobule, caudal part	12138	TRUE
AHRA	Parietal lobe	PaO	13230	parietal operculum	13230	TRUE
AHRA	Temporal lobe	TemL	12139	temporal lobe	12139	FALSE
AHRA	Temporal lobe	STG	12140	superior temporal gyrus	12140	TRUE
AHRA	Temporal lobe	MTG	12141	middle temporal gyrus	12141	TRUE
AHRA	Temporal lobe	ITG	12142	inferior temporal gyrus	12142	TRUE
AHRA	Temporal lobe	FuGt	12143	occipitotemporal (fusiform) gyrus, temporal part	12143	TRUE
AHRA	Temporal lobe	PRG	146034892	perirhinal gyrus ( rostral part of FuGt)	146034892	TRUE
AHRA	Temporal lobe	TTG	12144	transverse temporal gyrus (Heschl's gyrus)	12144	TRUE
AHRA	Temporal lobe	TTGr	13231	rostral (anterior) transverse temporal gyrus	13231	FALSE
AHRA	Temporal lobe	TTGc	13232	caudal (posterior) transverse temporal gyrus	13232	FALSE
AHRA	Temporal lobe	PLT	12145	planum temporale	12145	TRUE
AHRA	Temporal lobe	TP	12146	temporal pole	12146	TRUE
AHRA	Temporal lobe	PRL	146034896	perirhinal lobule	146034896	FALSE
AHRA	Temporal lobe	PLP	12147	planum polare	12147	TRUE
AHRA	Occipital lobe	OccL	12148	occipital lobe	12148	FALSE
AHRA	Occipital lobe	OP	12149	occipital pole	12149	TRUE
AHRA	Occipital lobe	OPR	146034900	occipitoparietal transition region	146034900	FALSE
AHRA	Occipital lobe	OTR	146034904	occipitotemporal transition region	146034904	FALSE
AHRA	Occipital lobe	Cun	12150	cuneus	12150	TRUE
AHRA	Occipital lobe	LiG	12151	lingual gyrus	12151	TRUE
AHRA	Occipital lobe	FuGo	12152	occipitotemporal (fusiform) gyrus, occipital part	12152	TRUE
AHRA	Occipital lobe	IOG	12153	inferior occipital gyrus	12153	TRUE
AHRA	Occipital lobe	SOG	12154	superior occipital gyrus	12154	TRUE
AHRA	Limbic lobe	LimL	12155	limbic lobe	12155	FALSE
AHRA	Limbic lobe	CgG	12156	cingulate gyrus	12156	FALSE
AHRA	Limbic lobe	CgGr	12157	cingulate gyrus, rostral (anterior) part	12157	TRUE
AHRA	Limbic lobe	CgGc	12158	cingulate gyrus, caudal (posterior) part	12158	TRUE
AHRA	Limbic lobe	CgGrs	266441669	cingulate gyrus, retrospleninal part	266441669	FALSE
AHRA	Limbic lobe	IsCPH	12159	cingulo-parahippocampal isthmus	12159	TRUE
AHRA	Limbic lobe	SCG	12160	subcallosal gyrus (parolfactory gyrus)	12160	TRUE
AHRA	Limbic lobe	PTG	12161	paraterminal gyrus	12161	FALSE
AHRA	Limbic lobe	PHG	12162	parahippocampal gyrus	12162	FALSE
AHRA	Limbic lobe	APH	12163	anterior parahippocampal gyrus	12163	TRUE
AHRA	Limbic lobe	PPH	12164	posterior parahippocampal gyrus	12164	TRUE
AHRA	Limbic lobe	UN	12165	uncus of parahippocampal gyrus	12165	FALSE
AHRA	Limbic lobe	AG	12166	ambiens gyrus	12166	TRUE
AHRA	Limbic lobe	BG	12167	band of Giacomini	12167	FALSE
AHRA	Limbic lobe	ILG	12168	intralimbic gyrus	12168	FALSE
AHRA	Limbic lobe	SLG	12169	semilunar gyrus	12169	FALSE
AHRA	Limbic lobe	HiF	12170	hippocampal gyrus (formation)	12170	FALSE
AHRA	Limbic lobe	HiH	12171	head of hippocampus	12171	TRUE
AHRA	Limbic lobe	HiD	12172	digitations of hippocampus	12172	FALSE
AHRA	Limbic lobe	HiB	12173	body of hippocampus	12173	TRUE
AHRA	Limbic lobe	HiT	12174	tail of hippocampus	12174	TRUE
AHRA	Limbic lobe	FaG	12175	fasciolar gyrus	12175	FALSE
AHRA	Limbic lobe	Retz	13233	Retzius' gyrus	13233	FALSE
AHRA	Limbic lobe	Subx	266441673	subicular complex	266441673	FALSE
AHRA	Limbic lobe	PrPir	266441677	prepiriform region	266441677	FALSE
AHRA	Insula	InL	12176	insular lobe	12176	FALSE
AHRA	Insula	LIG	12177	long insular gyri	12177	TRUE
AHRA	Insula	SIG	12178	short insular gyri	12178	TRUE
