## Supplementary tables and data for "Accurate spatial localization of Allen Human Brain Atlas gene expression data for human neuroimaging": Data_S14.csv

ontology	cross_ontology_name	acronym	id	name	label	label_in_atlas	classification	classification_by_cross_ontology
AHBA	Anterior group of nuclei	DTA	12920	anterior group of nuclei	NA	NA	Matrix	Matrix
AHBA	Anterior group of nuclei	DTA	4395	anterior group of nuclei, left	NA	NA	Matrix	Matrix
AHBA	Anterior group of nuclei	DTA	4450	anterior group of nuclei, right	NA	NA	Matrix	Matrix
AHBA	Anterior group of nuclei	AD	4398	anterodorsal nucleus of the thalamus, left	NA	NA	Matrix	Matrix
AHBA	Anterior group of nuclei	AD	4453	anterodorsal nucleus of the thalamus, right	NA	NA	Matrix	Matrix
AHBA	Anterior group of nuclei	AM	4396	anteromedial nucleus of the thalamus, left	NA	NA	Matrix	Matrix
AHBA	Anterior group of nuclei	AM	4451	anteromedial nucleus of the thalamus, right	NA	NA	Matrix	Matrix
AHBA	Anterior group of nuclei	AV	4397	anteroventral nucleus of the thalamus, left	NA	NA	Matrix	Matrix
AHBA	Anterior group of nuclei	AV	4452	anteroventral nucleus of the thalamus, right	NA	NA	Matrix	Matrix
AHBA	Anterior group of nuclei	LD	4399	lateral dorsal nucleus of the thalamus, left	NA	NA	Matrix	Matrix
AHBA	Anterior group of nuclei	LD	4454	lateral dorsal nucleus of the thalamus, right	NA	NA	Matrix	Matrix
AHBA	Medial group of nuclei	DTM	12927	medial group of nuclei	NA	NA	Matrix	Matrix
AHBA	Medial group of nuclei	DTM	4400	medial group of nuclei, left	NA	NA	Matrix	Matrix
AHBA	Medial group of nuclei	DTM	4455	medial group of nuclei, right	NA	NA	Matrix	Matrix
AHBA	Medial group of nuclei	MD	4401	mediodorsal nucleus of the thalamus, left	NA	NA	Matrix	Matrix
AHBA	Medial group of nuclei	MD	4456	mediodorsal nucleus of the thalamus, right	NA	NA	Matrix	Matrix
AHBA	Medial group of nuclei	MDp	4402	mediodorsal nucleus of the thalamus, left, parvocellular division	NA	NA	Matrix	Matrix
AHBA	Medial group of nuclei	MDp	4457	mediodorsal nucleus of the thalamus, right, parvocellular division	NA	NA	Matrix	Matrix
AHBA	Medial group of nuclei	MDm	4403	mediodorsal nucleus of the thalamus, left, magnocellular division	NA	NA	Matrix	Matrix
AHBA	Medial group of nuclei	MDm	4458	mediodorsal nucleus of the thalamus, right, magnocellular division	NA	NA	Matrix	Matrix
AHBA	Medial group of nuclei	MDd	4404	mediodorsal nucleus of the thalamus, left, densocelllular division	NA	NA	Matrix	Matrix
AHBA	Medial group of nuclei	MDd	4459	mediodorsal nucleus of the thalamus, right, densocelllular division	NA	NA	Matrix	Matrix
AHBA	Medial group of nuclei	MDl	265504844	mediodorsal nucleus of thalamus, left, multiform (lateral) division	NA	NA	Matrix	Matrix
AHBA	Medial group of nuclei	MDl	265504848	mediodorsal nucleus of thalamus, right, multiform (lateral) division	NA	NA	Matrix	Matrix
AHBA	Medial group of nuclei	MV	4407	medioventral nucleus of the thalamus, left	NA	NA	Matrix	Matrix
AHBA	Medial group of nuclei	MV	4462	medioventral nucleus of the thalamus, right	NA	NA	Matrix	Matrix
AHBA	Medial group of nuclei	Pt	4405	parataenial nucleus of the thalamus, left	NA	NA	Matrix	Matrix
AHBA	Medial group of nuclei	Pt	4460	parataenial nucleus of the thalamus, right	NA	NA	Matrix	Matrix
AHBA	Medial group of nuclei	Sm	4406	submedial nucleus of the thalamus, left	NA	NA	Matrix	Matrix
AHBA	Medial group of nuclei	Sm	4461	submedial nucleus of the thalamus, right	NA	NA	Matrix	Matrix
AHBA	Posterior group of nuclei	DTP	12928	posterior group of nuclei	NA	NA	Matrix	Matrix
AHBA	Posterior group of nuclei	DTP	4428	posterior group of nuclei, left	NA	NA	Matrix	Matrix
AHBA	Posterior group of nuclei	DTP	4483	posterior group of nuclei, right	NA	NA	Matrix	Matrix
AHBA	Posterior group of nuclei	L	4429	limitans nucleus of the thalamus, left	NA	NA	Matrix	Matrix
AHBA	Posterior group of nuclei	L	4484	limitans nucleus of the thalamus, right	NA	NA	Matrix	Matrix
AHBA	Posterior group of nuclei	Po	4431	posterior nucleus of the thalamus, left	NA	NA	Matrix	Matrix
AHBA	Posterior group of nuclei	Po	4486	posterior nucleus of the thalamus, right	NA	NA	Matrix	Matrix
AHBA	Posterior group of nuclei	SG	4430	suprageniculate nucleus of the thalamus, left	NA	NA	Matrix	Matrix
AHBA	Posterior group of nuclei	SG	4485	suprageniculate nucleus of the thalamus, right	NA	NA	Matrix	Matrix
AHBA	Lateral group of nuclei, dorsal division	DTLd	12924	lateral group of nuclei, dorsal division	NA	NA	Matrix	Matrix
AHBA	Lateral group of nuclei, dorsal division	DTLd	4409	lateral group of nuclei, left, dorsal division	NA	NA	Matrix	Matrix
AHBA	Lateral group of nuclei, dorsal division	DTLd	4464	lateral group of nuclei, right, dorsal division	NA	NA	Matrix	Matrix
AHBA	Lateral group of nuclei, dorsal division	LP	4410	lateral posterior nucleus of the thalamus, left	NA	NA	Matrix	Matrix
AHBA	Lateral group of nuclei, dorsal division	LP	4465	lateral posterior nucleus of the thalamus, right	NA	NA	Matrix	Matrix
AHBA	Lateral group of nuclei, dorsal division	Pla	4411	anterior nucleus of the pulvinar, left	NA	NA	Matrix	Matrix
AHBA	Lateral group of nuclei, dorsal division	Pla	4466	anterior nucleus of the pulvinar, right	NA	NA	Matrix	Matrix
AHBA	Lateral group of nuclei, dorsal division	Pli	4414	inferior nucleus of the pulvinar, left	NA	NA	Matrix	Matrix
AHBA	Lateral group of nuclei, dorsal division	Pli	4469	inferior nucleus of the pulvinar, right	NA	NA	Matrix	Matrix
AHBA	Lateral group of nuclei, dorsal division	Plil	4415	inferior nucleus of the pulvinar, left, lateral division	NA	NA	Matrix	Matrix
AHBA	Lateral group of nuclei, dorsal division	Plil	4470	inferior nucleus of the pulvinar, right, lateral division	NA	NA	Matrix	Matrix
AHBA	Lateral group of nuclei, dorsal division	Plim	4416	inferior nucleus of the pulvinar, left, medial division	NA	NA	Matrix	Matrix
AHBA	Lateral group of nuclei, dorsal division	Plim	4471	inferior nucleus of the pulvinar, right, medial division	NA	NA	Matrix	Matrix
AHBA	Lateral group of nuclei, dorsal division	Pll	4413	lateral nucleus of the pulvinar, left	NA	NA	Matrix	Matrix
AHBA	Lateral group of nuclei, dorsal division	Pll	4468	lateral nucleus of the pulvinar, right	NA	NA	Matrix	Matrix
AHBA	Lateral group of nuclei, dorsal division	Plm	4412	medial nucleus of the pulvinar, left	NA	NA	Matrix	Matrix
AHBA	Lateral group of nuclei, dorsal division	Plm	4467	medial nucleus of the pulvinar, right	NA	NA	Matrix	Matrix
AHBA	Lateral group of nuclei, ventral division	DTLv	12925	lateral group of nuclei, ventral division	NA	NA	Matrix	Mixed
AHBA	Lateral group of nuclei, ventral division	DTLv	4417	lateral group of nuclei, left, ventral division	NA	NA	Matrix	Mixed
AHBA	Lateral group of nuclei, ventral division	DTLv	4472	lateral group of nuclei, right, ventral division	NA	NA	Matrix	Mixed
AHBA	Lateral group of nuclei, ventral division	VMb	4427	basal ventral medial nucleus of the thalamus, left	NA	NA	Matrix	Mixed
AHBA	Lateral group of nuclei, ventral division	VMb	4482	basal ventral medial nucleus of the thalamus, right	NA	NA	Matrix	Mixed
AHBA	Lateral group of nuclei, ventral division	VA	4418	ventral anterior nucleus of the thalamus, left	NA	NA	Matrix	Mixed
AHBA	Lateral group of nuclei, ventral division	VA	4473	ventral anterior nucleus of the thalamus, right	NA	NA	Matrix	Mixed
AHBA	Lateral group of nuclei, ventral division	VAmc	4420	ventral anterior nucleus of the thalamus, left, magnocellular division	NA	NA	Matrix	Mixed
AHBA	Lateral group of nuclei, ventral division	VAmc	4475	ventral anterior nucleus of the thalamus, right, magnocellular division	NA	NA	Matrix	Mixed
AHBA	Lateral group of nuclei, ventral division	VAp	4419	ventral anterior nucleus of the thalamus, left, principal division	NA	NA	Matrix	Mixed
AHBA	Lateral group of nuclei, ventral division	VAp	4474	ventral anterior nucleus of the thalamus, right, principal division	NA	NA	Matrix	Mixed
AHBA	Lateral group of nuclei, ventral division	VLa	4422	ventral lateral anterior nucleus of the thalamus, left	NA	NA	Matrix	Mixed
AHBA	Lateral group of nuclei, ventral division	VLa	4477	ventral lateral anterior nucleus of the thalamus, right	NA	NA	Matrix	Mixed
AHBA	Lateral group of nuclei, ventral division	VLp	4423	ventral lateral posterior nucleus of the thalamus, left	NA	NA	Matrix	Mixed
AHBA	Lateral group of nuclei, ventral division	VLp	4478	ventral lateral posterior nucleus of the thalamus, right	NA	NA	Matrix	Mixed
AHBA	Lateral group of nuclei, ventral division	VM	4421	ventral medial nucleus of the thalamus, left	NA	NA	Matrix	Mixed
AHBA	Lateral group of nuclei, ventral division	VM	4476	ventral medial nucleus of the thalamus, right	NA	NA	Matrix	Mixed
AHBA	Lateral group of nuclei, ventral division	VPI	4426	ventral posterior inferior nucleus of the thalamus, left	NA	NA	Matrix	Mixed
AHBA	Lateral group of nuclei, ventral division	VPI	4481	ventral posterior inferior nucleus of the thalamus, right	NA	NA	Matrix	Mixed
AHBA	Lateral group of nuclei, ventral division	VPL	4425	ventral posterior lateral nucleus of the thalamus, left	NA	NA	Core	Mixed
AHBA	Lateral group of nuclei, ventral division	VPL	4480	ventral posterior lateral nucleus of the thalamus, right	NA	NA	Core	Mixed
AHBA	Lateral group of nuclei, ventral division	VPLa	265504812	ventral posterior lateral nucleus of the thalamus, left, anterior division	NA	NA	Core	Mixed
AHBA	Lateral group of nuclei, ventral division	VPLa	265504820	ventral posterior lateral nucleus of the thalamus, right, anterior division	NA	NA	Core	Mixed
AHBA	Lateral group of nuclei, ventral division	VPLp	265504816	ventral posterior lateral nucleus of the thalamus, left, posterior division	NA	NA	Core	Mixed
AHBA	Lateral group of nuclei, ventral division	VPLp	265504824	ventral posterior lateral nucleus of the thalamus, right, posterior division	NA	NA	Core	Mixed
AHBA	Lateral group of nuclei, ventral division	VPM	4424	ventral posterior medial nucleus of the thalamus, left	NA	NA	Core	Mixed
AHBA	Lateral group of nuclei, ventral division	VPM	4479	ventral posterior medial nucleus of the thalamus, right	NA	NA	Core	Mixed
AHBA	Intralaminar nuclei, anterior division	ILr	12929	rostral group of intralaminar nuclei	NA	NA	Matrix	Matrix
AHBA	Intralaminar nuclei, anterior division	ILr	4432	rostral group of intralaminar nuclei, left	NA	NA	Matrix	Matrix
AHBA	Intralaminar nuclei, anterior division	ILr	4487	rostral group of intralaminar nuclei, right	NA	NA	Matrix	Matrix
AHBA	Intralaminar nuclei, anterior division	CL	4434	central lateral nucleus of the thalamus, left	NA	NA	Matrix	Matrix
AHBA	Intralaminar nuclei, anterior division	CL	4489	central lateral nucleus of the thalamus, right	NA	NA	Matrix	Matrix
AHBA	Intralaminar nuclei, anterior division	CeM	4436	central medial nucleus of the thalamus, left	NA	NA	Matrix	Matrix
AHBA	Intralaminar nuclei, anterior division	CeM	4491	central medial nucleus of the thalamus, right	NA	NA	Matrix	Matrix
AHBA	Intralaminar nuclei, anterior division	Pc	4435	paracentral nucleus of the thalamus, left	NA	NA	Matrix	Matrix
AHBA	Intralaminar nuclei, anterior division	Pc	4490	paracentral nucleus of the thalamus, right	NA	NA	Matrix	Matrix
AHBA	Intralaminar nuclei, anterior division	Rh	4433	rhomboid nucleus of the thalamus, left	NA	NA	Matrix	Matrix
AHBA	Intralaminar nuclei, anterior division	Rh	4488	rhomboid nucleus of the thalamus, right	NA	NA	Matrix	Matrix
AHBA	Intralaminar nuclei, posterior division	ILc	12921	caudal group of intralaminar nuclei	NA	NA	Core	Core
AHBA	Intralaminar nuclei, posterior division	ILc	4437	caudal group of intralaminar nuclei, left	NA	NA	Core	Core
AHBA	Intralaminar nuclei, posterior division	ILc	4492	caudal group of intralaminar nuclei, right	NA	NA	Core	Core
AHBA	Intralaminar nuclei, posterior division	CM	4438	centre median nucleus of the thalamus, left	NA	NA	Core	Core
AHBA	Intralaminar nuclei, posterior division	CM	4493	centre median nucleus of the thalamus, right	NA	NA	Core	Core
AHBA	Intralaminar nuclei, posterior division	pf	4439	parafascicular nucleus of the thalamus, left	NA	NA	Core	Core
AHBA	Intralaminar nuclei, posterior division	pf	4494	parafascicular nucleus of the thalamus, right	NA	NA	Core	Core
AHBA	Lateral geniculate nuclei	LGd	12922	dorsal lateral geneiculate nucleus	NA	NA	Core	Core
AHBA	Lateral geniculate nuclei	LGd	4440	dorsal lateral geniculate nucleus, left	NA	NA	Core	Core
AHBA	Lateral geniculate nuclei	LGd	4495	dorsal lateral geniculate nucleus, right	NA	NA	Core	Core
AHBA	Lateral geniculate nuclei	LGdm	4441	dorsal lateral geniculate nucleus, left, magnocellular layers	NA	NA	Core	Core
AHBA	Lateral geniculate nuclei	LGdm	4496	dorsal lateral geniculate nucleus, right, magnocellular layers	NA	NA	Core	Core
AHBA	Lateral geniculate nuclei	LGdp	4442	dorsal lateral geniculate nucleus, left, parvocellular layers	NA	NA	Core	Core
AHBA	Lateral geniculate nuclei	LGdp	4497	dorsal lateral geniculate nucleus, right, parvocellular layers	NA	NA	Core	Core
AHBA	Lateral geniculate nuclei	LGds	4443	dorsal lateral geniculate nucleus, left, s and intercalated layers	NA	NA	Core	Core
AHBA	Lateral geniculate nuclei	LGds	4498	dorsal lateral geniculate nucleus, right, s and intercalated layers	NA	NA	Core	Core
AHBA	Medial geniculate nuclei	MG	12926	medial geniculate complex	NA	NA	Core	Core
AHBA	Medial geniculate nuclei	MG	4444	medial geniculate complex, left	NA	NA	Core	Core
AHBA	Medial geniculate nuclei	MG	4499	medial geniculate complex, right	NA	NA	Core	Core
AHBA	Medial geniculate nuclei	MGd	265504828	dorsal nucelus of medial geniculate complex, left	NA	NA	Core	Core
AHBA	Medial geniculate nuclei	MGd	265504836	dorsal nucelus of medial geniculate complex, right	NA	NA	Core	Core
AHBA	Medial geniculate nuclei	MGad	4446	anterodorsal nucleus of medial geniculate complex, left	NA	NA	Core	Core
AHBA	Medial geniculate nuclei	MGad	4501	anterodorsal nucleus of medial geniculate complex, right	NA	NA	Core	Core
AHBA	Medial geniculate nuclei	MGpd	4447	posterodorsal nucleus of medial geniculate complex, left	NA	NA	Core	Core
AHBA	Medial geniculate nuclei	MGpd	4502	posterodorsal nucleus of medial geniculate complex, right	NA	NA	Core	Core
AHBA	Medial geniculate nuclei	MGmc	4448	magnocellular nucleus of the medial geniculate complex, left	NA	NA	Core	Core
AHBA	Medial geniculate nuclei	MGmc	4503	magnocellular nucleus of the medial geniculate complex, right	NA	NA	Core	Core
AHBA	Medial geniculate nuclei	MGv	4445	ventral nucleus of the medial geniculate complex, left	NA	NA	Core	Core
AHBA	Medial geniculate nuclei	MGv	4500	ventral nucleus of the medial geniculate complex, right	NA	NA	Core	Core
AHRA	Anterior group of nuclei	ANC	10392	anterior nuclear complex of thalamus	10392	TRUE	Matrix	Matrix
AHRA	Anterior group of nuclei	AD	10393	anterodorsal nucleus of thalamus	10393	FALSE	Matrix	Matrix
AHRA	Anterior group of nuclei	AM	10394	anteromedial nucleus of thalamus	10394	FALSE	Matrix	Matrix
AHRA	Anterior group of nuclei	AV	10395	anteroventral nucleus of thalamus	10395	FALSE	Matrix	Matrix
AHRA	Anterior group of nuclei	LD	10396	lateral dorsal nucleus of thalamus	10396	TRUE	Matrix	Matrix
AHRA	Anterior group of nuclei	IAM	13048	interanteromedial nucleus of thalamus	13048	FALSE	Matrix	Matrix
AHRA	Medial group of nuclei	MNC	10397	medial nuclear complex of thalamus	10397	FALSE	Matrix	Matrix
AHRA	Medial group of nuclei	MD	10398	mediodorsal nucleus of thalamus	10398	TRUE	Matrix	Matrix
AHRA	Medial group of nuclei	MDd	10399	densocelllular (paralamellar) division of MD	10399	FALSE	Matrix	Matrix
AHRA	Medial group of nuclei	MDm	10400	magnocellular (medial) division of MD	10400	FALSE	Matrix	Matrix
AHRA	Medial group of nuclei	MDmc	266441503	central part of medial division of MD	266441503	FALSE	Matrix	Matrix
AHRA	Medial group of nuclei	MDam	266441507	anteromedial large-celled island of MD	266441507	FALSE	Matrix	Matrix
AHRA	Medial group of nuclei	MDl	10401	multiform (lateral) division of MD	10401	FALSE	Matrix	Matrix
AHRA	Medial group of nuclei	MDc	10402	parvocellular (central) division of MD	10402	FALSE	Matrix	Matrix
AHRA	Medial group of nuclei	Re	10403	reuniens nucleus (medioventral nucleus) of thalamus	10403	TRUE	Matrix	Matrix
AHRA	Medial group of nuclei	Pt	10404	parataenial nucleus of thalamus	10404	FALSE	Matrix	Matrix
AHRA	Medial group of nuclei	IMD	13049	intermediodorsal nucleus of thalamus	13049	FALSE	Matrix	Matrix
AHRA	Posterior group of nuclei	Po	10440	posterior nucleus of thalamus	10440	FALSE	Matrix	Matrix
AHRA	Posterior group of nuclei	LSG	10441	limitans/suprageniculate nucleus	10441	FALSE	Matrix	Matrix
AHRA	Posterior group of nuclei	Lim	13043	limitans nucleus	13043	FALSE	Matrix	Matrix
AHRA	Posterior group of nuclei	SGN	13044	suprageniculate nucleus of thalamus	13044	FALSE	Matrix	Matrix
AHRA	Lateral group of nuclei, dorsal division	DLN	10407	dorsal group of lateral nucleus	10407	FALSE	Matrix	Matrix
AHRA	Lateral group of nuclei, dorsal division	LP	10408	lateral posterior nucleus of thalamus	10408	TRUE	Matrix	Matrix
AHRA	Lateral group of nuclei, dorsal division	Pul	10409	pulvinar of thalamus	10409	TRUE	Matrix	Matrix
AHRA	Lateral group of nuclei, dorsal division	Pulr	10410	anterior nucleus of pulvinar	10410	FALSE	Matrix	Matrix
AHRA	Lateral group of nuclei, dorsal division	Pulm	10411	medial nucleus of pulvinar	10411	FALSE	Matrix	Matrix
AHRA	Lateral group of nuclei, dorsal division	Pull	10412	lateral nucleus of pulvinar	10412	FALSE	Matrix	Matrix
AHRA	Lateral group of nuclei, dorsal division	Puli	10413	inferior nucleus of pulvinar	10413	FALSE	Matrix	Matrix
AHRA	Lateral group of nuclei, dorsal division	Pulil	10414	lateral subdivision of Puli	10414	FALSE	Matrix	Matrix
AHRA	Lateral group of nuclei, dorsal division	Pulim	10415	medial subdivision of Puli	10415	FALSE	Matrix	Matrix
AHRA	Lateral group of nuclei, ventral division	VLN	10416	ventral group of lateral nucleus	10416	FALSE	Matrix	Mixed
AHRA	Lateral group of nuclei, ventral division	VA	10417	ventral anterior nucleus of thalamus	10417	TRUE	Matrix	Mixed
AHRA	Lateral group of nuclei, ventral division	VApr	10418	parvocellular division of VA	10418	FALSE	Matrix	Mixed
AHRA	Lateral group of nuclei, ventral division	VAmc	10419	magnocellular division of VA	10419	FALSE	Matrix	Mixed
AHRA	Lateral group of nuclei, ventral division	VL	10420	ventral lateral nucleus of thalamus	10420	TRUE	Matrix	Mixed
AHRA	Lateral group of nuclei, ventral division	VLR	10421	rostral division of VL	10421	FALSE	Matrix	Mixed
AHRA	Lateral group of nuclei, ventral division	VLC	10422	caudal division of VL	10422	FALSE	Matrix	Mixed
AHRA	Lateral group of nuclei, ventral division	VLCd	13037	dorsal subdivision of VLC	13037	FALSE	Matrix	Mixed
AHRA	Lateral group of nuclei, ventral division	VLCv	13038	ventral subdivision of VLC	13038	FALSE	Matrix	Mixed
AHRA	Lateral group of nuclei, ventral division	VLCx	13039	medial subdivision of VLC (area x)	13039	FALSE	Matrix	Mixed
AHRA	Lateral group of nuclei, ventral division	VPT	10423	ventral posterior nucleus of thalamus	10423	FALSE	Matrix	Mixed
AHRA	Lateral group of nuclei, ventral division	VPL	10424	ventral posterior lateral nucleus	10424	TRUE	Core	Mixed
AHRA	Lateral group of nuclei, ventral division	VPLr	266441511	rostral division of ventral posterior lateral nucleus	266441511	FALSE	Core	Mixed
AHRA	Lateral group of nuclei, ventral division	VPLc	266441515	caudal division of ventral posterior lateral nucleus	266441515	FALSE	Core	Mixed
AHRA	Lateral group of nuclei, ventral division	VPM	10425	ventral posterior medial nucleus	10425	TRUE	Core	Mixed
AHRA	Lateral group of nuclei, ventral division	VPMpc	146034766	parvocellular division of VPM	146034766	FALSE	Core	Mixed
AHRA	Lateral group of nuclei, ventral division	VPI	10426	ventral posterior inferior nucleus	10426	FALSE	Matrix	Mixed
AHRA	Lateral group of nuclei, ventral division	VMb	13040	basal ventral medial nucleus	13040	FALSE	Matrix	Mixed
AHRA	Lateral group of nuclei, ventral division	VM	10427	ventral medial nucleus of thalamus	10427	FALSE	Matrix	Mixed
AHRA	Intralaminar nuclei, anterior division	AILN	10443	anterior group of intralaminar nuclei	10443	FALSE	Matrix	Matrix
AHRA	Intralaminar nuclei, anterior division	CL	10444	central lateral nucleus of the thalamus	10444	FALSE	Matrix	Matrix
AHRA	Intralaminar nuclei, anterior division	CLm	266441527	medial division of central lateral nucleus	266441527	FALSE	Matrix	Matrix
AHRA	Intralaminar nuclei, anterior division	CLl	266441531	lateral division of central lateral nucleus	266441531	FALSE	Matrix	Matrix
AHRA	Intralaminar nuclei, anterior division	CLs	266441535	dorsal division of central lateral nucleus	266441535	FALSE	Matrix	Matrix
AHRA	Intralaminar nuclei, anterior division	CLc	266441539	caudal division of central lateral nucleus	266441539	FALSE	Matrix	Matrix
AHRA	Intralaminar nuclei, anterior division	CeM	10445	central medial nucleus of thalamus	10445	FALSE	Matrix	Matrix
AHRA	Intralaminar nuclei, anterior division	PC	10446	paracentral nucleus of thalamus	10446	FALSE	Matrix	Matrix
AHRA	Intralaminar nuclei, anterior division	CD	13331	central dorsal nucleus of thalamus	13331	FALSE	Matrix	Matrix
AHRA	Intralaminar nuclei, anterior division	Rh	10447	rhomboid (central) nucleus of thalamus	10447	FALSE	Matrix	Matrix
AHRA	Intralaminar nuclei, posterior division	PILN	10448	posterior group of intralaminar nuclei	10448	FALSE	Core	Core
AHRA	Intralaminar nuclei, posterior division	CM	10449	centromedian nucleus of thalamus	10449	TRUE	Core	Core
AHRA	Intralaminar nuclei, posterior division	CMl	13050	lateral division of centromedian nucleus of thalamus	13050	FALSE	Core	Core
AHRA	Intralaminar nuclei, posterior division	CMm	13051	medial division of centromedian nucleus of thalamus	13051	FALSE	Core	Core
AHRA	Intralaminar nuclei, posterior division	Pf	10450	parafascicular nucleus of thalamus	10450	TRUE	Core	Core
AHRA	Intralaminar nuclei, posterior division	Pfl	13052	lateral division of parafascicular nucleus of thalamus	13052	FALSE	Core	Core
AHRA	Intralaminar nuclei, posterior division	Pfm	13053	medial division of parafascicular nucleus of thalamus	13053	FALSE	Core	Core
AHRA	Intralaminar nuclei, posterior division	SPf	13054	subparafascicular nucleus of thalamus	13054	FALSE	Core	Core
AHRA	Intralaminar nuclei, posterior division	RPf	15534	retroparafascicular area of thalamus	15534	FALSE	Core	Core
AHRA	Lateral geniculate nuclei	LG	10429	lateral geniculate nucleus	10429	FALSE	Core	Core
AHRA	Lateral geniculate nuclei	DLG	10430	dorsal lateral geniculate nucleus	10430	TRUE	Core	Core
AHRA	Lateral geniculate nuclei	DLGmc	10431	magnocellular layer of DLG	10431	FALSE	Core	Core
AHRA	Lateral geniculate nuclei	DLG1	11571	layer 1 of DLG	11571	FALSE	Core	Core
AHRA	Lateral geniculate nuclei	DLG2	11572	layer 2 of DLG	11572	FALSE	Core	Core
AHRA	Lateral geniculate nuclei	DLGpc	10432	parvicellular layer of DLG	10432	FALSE	Core	Core
AHRA	Lateral geniculate nuclei	DLG3	11573	layer 3 of DLG	11573	FALSE	Core	Core
AHRA	Lateral geniculate nuclei	DLG4	11574	layer 4 of DLG	11574	FALSE	Core	Core
AHRA	Lateral geniculate nuclei	DLG5	11575	layer 5 of DLG	11575	FALSE	Core	Core
AHRA	Lateral geniculate nuclei	DLG6	11576	layer 6 of DLG	11576	FALSE	Core	Core
AHRA	Lateral geniculate nuclei	DLGs	13041	S layer of DLG	13041	FALSE	Core	Core
AHRA	Lateral geniculate nuclei	DLGk	266441519	koniocellular layer of DLG	266441519	FALSE	Core	Core
AHRA	Lateral geniculate nuclei	PG	13042	pregeniculate nucleus	13042	FALSE	Core	Core
AHRA	Medial geniculate nuclei	MG	10434	medial geniculate nuclei	10434	TRUE	Core	Core
AHRA	Medial geniculate nuclei	DMG	10435	dorsal medial geniculate nucleus	10435	FALSE	Core	Core
AHRA	Medial geniculate nuclei	DMGad	10436	anterodorsal subdivision of DMG	10436	FALSE	Core	Core
AHRA	Medial geniculate nuclei	DMGpd	10437	posterodorsal subdivision of DMG	10437	FALSE	Core	Core
AHRA	Medial geniculate nuclei	VMG	10438	ventral medial geniculate nucleus	10438	FALSE	Core	Core
AHRA	Medial geniculate nuclei	MMG	10439	magnocellular (medial) nucleus	10439	FALSE	Core	Core
AHRA	Medial geniculate nuclei	LiMG	266441523	limitans part of medial geniculate nucleus	266441523	FALSE	Core	Core
