## Supplementary tables and data for "Accurate spatial localization of Allen Human Brain Atlas gene expression data for human neuroimaging": Data_S16.csv

Class	Term	Matched_filebase	Matched_highlighted_text
Healthy states	language	language	language
Healthy states	speech	speech	speech
Healthy states	memory	memory	memory
Healthy states	fear	fear	fear
Healthy states	visual	visual	visual
Healthy states	auditory	auditory	auditory
Healthy states	olfactory	olfactory	olfactory
Healthy states	pain	pain	pain
Healthy states	touch	touch	touch
Healthy states	sensory	sensory	sensory
Healthy states	arithmetic	arithmetic	arithmetic
Healthy states	cognition	cognition	cognition
Healthy states	executive function	executive_function	executive function
Healthy states	attention	attention	attention
Healthy states	focus	focus	focus
Healthy states	sleep	sleep	sleep
Healthy states	exercise	exercise	exercise
Healthy states	thought	thought	thought
Healthy states	dream	dream	dream
Healthy states	task	task	task
Healthy states	rest	rest	rest
Healthy states	social	social	social
Healthy states	stress	stress	stress
Healthy states	motor	motor	motor
Healthy states	proprioception	proprioceptive	proprioceptive
Healthy states	inhibition	inhibition	inhibition
Healthy states	affection	NA	NA
Healthy states	metabolism	metabolic	metabolic
Healthy states	energy	energy	energy
Healthy states	diet	diet	diet
Healthy states	glucose	NA	NA
Healthy states	hunger	hunger	hunger
Healthy states	hormone	hormone	hormone
Healthy states	sex	sex	sex
Healthy states	gender	gender	gender
Healthy states	development	development	development
Healthy states	connectivity	connectivity	connectivity
Cell types and neurotransmitters	interneurons	NA	NA
Cell types and neurotransmitters	excitatory	NA	NA
Cell types and neurotransmitters	inhibitory	inhibition	inhibition
Cell types and neurotransmitters	neurons	neuronal	neuronal
Cell types and neurotransmitters	astrocytes	astrocytes	astrocytes
Cell types and neurotransmitters	glia	NA	NA
Cell types and neurotransmitters	oligodendrocytes	NA	NA
Cell types and neurotransmitters	microglia	NA	NA
Cell types and neurotransmitters	gaba	NA	NA
Cell types and neurotransmitters	glutamate	NA	NA
Cell types and neurotransmitters	glycine	NA	NA
Cell types and neurotransmitters	serotonin	serotonin	serotonin
Cell types and neurotransmitters	dopamine	dopamine	dopamine
Cell types and neurotransmitters	kainate	NA	NA
Cell types and neurotransmitters	prion	prion	prion
Signs and symptoms	delusions	delusions	delusions
Signs and symptoms	hallucinations	hallucination	hallucination
Signs and symptoms	psychosis	psychosis	psychosis
Signs and symptoms	mania	mania	mania
Signs and symptoms	catatonia	catatonic	catatonic
Signs and symptoms	obsessions	obsession	obsession
Signs and symptoms	compulsions	NA	NA
Signs and symptoms	repetition	repetition	repetition
Signs and symptoms	chronic	chronic	chronic
Signs and symptoms	acute	acute	acute
Signs and symptoms	white matter lesion	white_matter+lesion	white matter;lesion
Signs and symptoms	inflammation	inflammatory	inflammatory
Signs and symptoms	viral	viral	viral
Disease	autism	autism	autism
Disease	Alzheimer's	alzheimer	alzheimer
Disease	dementia	dementia	dementia
Disease	schizophrenia	schizophrenia	schizophrenia
Disease	bipolar	bipolar	bipolar
Disease	depression	depression	depression
Disease	epilepsy	epilepsy	epilepsy
Disease	aphasia	aphasia	aphasia
Disease	adhd	adhd	adhd
Disease	ocd	ocd	ocd
Disease	multiple sclerosis	multiple_sclerosis	multiple sclerosis
Disease	leukemia	NA	NA
Disease	diabetes	diabetes	diabetes
Disease	parkinson's	parkinson	parkinson
