## Supplementary tables and data for "Accurate spatial localization of Allen Human Brain Atlas gene expression data for human neuroimaging": Table_S1.csv

Subject	Comparison	Median distance from CIC coordinate
H0351.1009	Original coordinate	4.361714213230327
H0351.1009	alleninf coordinate	4.4449254945119385
H0351.1012	Original coordinate	3.942141359073815
H0351.1012	alleninf coordinate	3.941250518194741
H0351.1015	Original coordinate	3.5992301174380343
H0351.1015	alleninf coordinate	1.9771668309900057
H0351.1016	Original coordinate	4.013523321095567
H0351.1016	alleninf coordinate	2.177274549508539
H0351.2001	Original coordinate	2.9073283665248058
H0351.2001	alleninf coordinate	3.3666881198203327
H0351.2002	Original coordinate	2.821747980865542
H0351.2002	alleninf coordinate	2.705297532256077
