## Supplementary tables and data for "Accurate spatial localization of Allen Human Brain Atlas gene expression data for human neuroimaging": Table_S2.csv

Modality	Subject	Coordinate set	Spearman rho	n	lb	ub	n_bootstrap
T1-weighted	H0351.1009	Original	0.3047996958408648	363	0.19023806622074318	0.39932291910796835	1000
T1-weighted	H0351.1009	alleninf	0.25190754376662905	363	0.15249010204199284	0.3528087373199981	1000
T1-weighted	H0351.1009	CIC	0.6401466400919981	363	0.5743988695618011	0.6991050536737456	1000
T1-weighted	H0351.1012	Original	0.46086278349321247	529	0.39075090210196645	0.5256269372919863	1000
T1-weighted	H0351.1012	alleninf	0.4390371371389561	529	0.35822693055171245	0.5153596676803783	1000
T1-weighted	H0351.1012	CIC	0.6027975196017762	529	0.5403912980592835	0.6573427135626366	1000
T1-weighted	H0351.1015	Original	0.44707486302297256	470	0.37084206955214805	0.5219900483251698	1000
T1-weighted	H0351.1015	alleninf	0.6295594816416007	470	0.5699125706455631	0.6787762335930403	1000
T1-weighted	H0351.1015	CIC	0.5773940098033581	470	0.50964153270645	0.629634204187246	1000
T1-weighted	H0351.1016	Original	0.5040762112345127	501	0.4259349978840753	0.5741855983525141	1000
T1-weighted	H0351.1016	alleninf	0.6203536361910341	501	0.5513579309307626	0.6751537277699374	1000
T1-weighted	H0351.1016	CIC	0.5949247777724959	501	0.5274073791338741	0.6541618358938467	1000
T1-weighted	H0351.2001	Original	0.3204118486509244	946	0.2572213987323402	0.37580033517546374	1000
T1-weighted	H0351.2001	alleninf	0.2926247399371373	946	0.23520114974887324	0.3512478441837188	1000
T1-weighted	H0351.2001	CIC	0.5206106170097625	946	0.4729919738391931	0.5652013125354586	1000
T1-weighted	H0351.2002	Original	0.4598788362762911	893	0.40349518641400955	0.5116798654373221	1000
T1-weighted	H0351.2002	alleninf	0.49879853670916946	893	0.4454106529586388	0.546686489653214	1000
T1-weighted	H0351.2002	CIC	0.6494810131000486	893	0.6021412669730348	0.6893929372124638	1000
T2-weighted	H0351.1009	Original	0.2803292433560544	363	0.1764773532576932	0.3766357801270256	1000
T2-weighted	H0351.1009	alleninf	0.3362465023588433	363	0.2392993034268033	0.42670640214338945	1000
T2-weighted	H0351.1009	CIC	0.7427309135517036	363	0.6765484820701726	0.7993877895043023	1000
T2-weighted	H0351.1012	Original	0.3434404186589986	529	0.256854031274344	0.4189201531443816	1000
T2-weighted	H0351.1012	alleninf	0.386145564245471	529	0.3038254408386484	0.4646592284502045	1000
T2-weighted	H0351.1012	CIC	0.649223122531439	529	0.5802933784543949	0.7106102028037177	1000
T2-weighted	H0351.1015	Original	0.41855980385594593	470	0.3461826100462754	0.4947980213834144	1000
T2-weighted	H0351.1015	alleninf	0.6609817496556077	470	0.5978477399878128	0.7180301107179596	1000
T2-weighted	H0351.1015	CIC	0.7163995837014123	470	0.6604626400208642	0.7671894266965769	1000
T2-weighted	H0351.1016	Original	0.3718839270632969	501	0.286768085031167	0.45351810804960335	1000
T2-weighted	H0351.1016	alleninf	0.5951009532689201	501	0.5250363445162928	0.6554917618391074	1000
T2-weighted	H0351.1016	CIC	0.5610039758901577	501	0.4838192603134595	0.6287696878532545	1000
T2-weighted	H0351.2001	Original	0.3047517658715781	946	0.24271377712717426	0.36627919713039603	1000
T2-weighted	H0351.2001	alleninf	0.35739463400048527	946	0.2966577169190102	0.41401942241438244	1000
T2-weighted	H0351.2001	CIC	0.5140335985992429	946	0.46455177425620003	0.563883556045533	1000
T2-weighted	H0351.2002	Original	0.3155788243535093	893	0.25549714370086973	0.3792396008272083	1000
T2-weighted	H0351.2002	alleninf	0.42703737061497554	893	0.36690538104211723	0.4839259077479336	1000
T2-weighted	H0351.2002	CIC	0.4655448694155625	893	0.4070639241944089	0.5188267321835411	1000
