## Supplementary tables and data for "Accurate spatial localization of Allen Human Brain Atlas gene expression data for human neuroimaging": Table_S3.csv

Coordinates	total_correct_samples	total_samples	total_misclassified	proportion_misclassified
Original	2316	3702	1386	0.37439222042139386
alleninf	2526	3702	1176	0.31766612641815234
CIC	2873	3702	829	0.22393300918422473
