## Supplementary tables and data for "Accurate spatial localization of Allen Human Brain Atlas gene expression data for human neuroimaging": Table_S4.csv

Coordinates	AHBA_coarse_structure	AHRA_coarse_structure	n
alleninf	Brainstem	Brainstem	486
alleninf	Brainstem	Cerebellum	1
alleninf	Brainstem	Cortex	1
alleninf	Brainstem	Outside brain mask	66
alleninf	Brainstem	Subcortex	12
alleninf	Brainstem	White matter and ventricles	84
alleninf	Cerebellum	Brainstem	NA
alleninf	Cerebellum	Cerebellum	260
alleninf	Cerebellum	Cortex	3
alleninf	Cerebellum	Outside brain mask	69
alleninf	Cerebellum	Subcortex	NA
alleninf	Cerebellum	White matter and ventricles	36
alleninf	Cortex	Brainstem	NA
alleninf	Cortex	Cerebellum	4
alleninf	Cortex	Cortex	1438
alleninf	Cortex	Outside brain mask	165
alleninf	Cortex	Subcortex	9
alleninf	Cortex	White matter and ventricles	334
alleninf	Subcortex	Brainstem	14
alleninf	Subcortex	Cerebellum	NA
alleninf	Subcortex	Cortex	34
alleninf	Subcortex	Outside brain mask	13
alleninf	Subcortex	Subcortex	325
alleninf	Subcortex	White matter and ventricles	328
alleninf	White matter and ventricles	Brainstem	NA
alleninf	White matter and ventricles	Cerebellum	NA
alleninf	White matter and ventricles	Cortex	NA
alleninf	White matter and ventricles	Outside brain mask	NA
alleninf	White matter and ventricles	Subcortex	3
alleninf	White matter and ventricles	White matter and ventricles	17
CIC	Brainstem	Brainstem	519
CIC	Brainstem	Cerebellum	NA
CIC	Brainstem	Cortex	1
CIC	Brainstem	Outside brain mask	50
CIC	Brainstem	Subcortex	11
CIC	Brainstem	White matter and ventricles	69
CIC	Cerebellum	Brainstem	NA
CIC	Cerebellum	Cerebellum	286
CIC	Cerebellum	Cortex	3
CIC	Cerebellum	Outside brain mask	46
CIC	Cerebellum	Subcortex	NA
CIC	Cerebellum	White matter and ventricles	33
CIC	Cortex	Brainstem	NA
CIC	Cortex	Cerebellum	2
CIC	Cortex	Cortex	1690
CIC	Cortex	Outside brain mask	79
CIC	Cortex	Subcortex	NA
CIC	Cortex	White matter and ventricles	179
CIC	Subcortex	Brainstem	9
CIC	Subcortex	Cerebellum	NA
CIC	Subcortex	Cortex	29
CIC	Subcortex	Outside brain mask	18
CIC	Subcortex	Subcortex	363
CIC	Subcortex	White matter and ventricles	295
CIC	White matter and ventricles	Brainstem	NA
CIC	White matter and ventricles	Cerebellum	NA
CIC	White matter and ventricles	Cortex	1
CIC	White matter and ventricles	Outside brain mask	2
CIC	White matter and ventricles	Subcortex	2
CIC	White matter and ventricles	White matter and ventricles	15
Original	Brainstem	Brainstem	462
Original	Brainstem	Cerebellum	2
Original	Brainstem	Cortex	1
Original	Brainstem	Outside brain mask	63
Original	Brainstem	Subcortex	20
Original	Brainstem	White matter and ventricles	102
Original	Cerebellum	Brainstem	NA
Original	Cerebellum	Cerebellum	194
Original	Cerebellum	Cortex	25
Original	Cerebellum	Outside brain mask	109
Original	Cerebellum	Subcortex	NA
Original	Cerebellum	White matter and ventricles	40
Original	Cortex	Brainstem	NA
Original	Cortex	Cerebellum	NA
Original	Cortex	Cortex	1317
Original	Cortex	Outside brain mask	288
Original	Cortex	Subcortex	3
Original	Cortex	White matter and ventricles	342
Original	Subcortex	Brainstem	8
Original	Subcortex	Cerebellum	NA
Original	Subcortex	Cortex	40
Original	Subcortex	Outside brain mask	25
Original	Subcortex	Subcortex	327
Original	Subcortex	White matter and ventricles	314
Original	White matter and ventricles	Brainstem	NA
Original	White matter and ventricles	Cerebellum	NA
Original	White matter and ventricles	Cortex	1
Original	White matter and ventricles	Outside brain mask	1
Original	White matter and ventricles	Subcortex	2
Original	White matter and ventricles	White matter and ventricles	16
