## Supplementary tables and data for "Accurate spatial localization of Allen Human Brain Atlas gene expression data for human neuroimaging": Table_S5.csv

AHBA_coarse_structure	Coordinates	total_correct_samples	total_samples	total_misclassified	proportion_misclassified
Brainstem	CIC	519	650	131	0.20153846153846153
Brainstem	Original	462	650	188	0.28923076923076924
Brainstem	alleninf	486	650	164	0.2523076923076923
Cerebellum	CIC	286	368	82	0.22282608695652173
Cerebellum	Original	194	368	174	0.47282608695652173
Cerebellum	alleninf	260	368	108	0.29347826086956524
Cortex	CIC	1690	1950	260	0.13333333333333333
Cortex	Original	1317	1950	633	0.32461538461538464
Cortex	alleninf	1438	1950	512	0.26256410256410256
Subcortex	CIC	363	714	351	0.49159663865546216
Subcortex	Original	327	714	387	0.542016806722689
Subcortex	alleninf	325	714	389	0.5448179271708683
White matter and ventricles	CIC	15	20	5	0.25
White matter and ventricles	Original	16	20	4	0.2
White matter and ventricles	alleninf	17	20	3	0.15
