## Supplementary tables and data for "Accurate spatial localization of Allen Human Brain Atlas gene expression data for human neuroimaging": Table_S6.csv

Coordinates	total_correct_samples	total_samples	total_misclassified	proportion_misclassified
Original	1140	1950	810	0.4153846153846154
alleninf	1264	1950	686	0.3517948717948718
CIC	1535	1950	415	0.21282051282051281
