## Supplementary tables and data for "Accurate spatial localization of Allen Human Brain Atlas gene expression data for human neuroimaging": Table_S7.csv

Coordinates	AHBA_coarse_structure	AHRA_coarse_structure	n
alleninf	Frontal lobe	Frontal lobe	388
alleninf	Frontal lobe	Insula	2
alleninf	Frontal lobe	Limbic lobe	12
alleninf	Frontal lobe	Occipital lobe	NA
alleninf	Frontal lobe	Outside cortex	128
alleninf	Frontal lobe	Parietal lobe	7
alleninf	Frontal lobe	Temporal lobe	NA
alleninf	Insula	Frontal lobe	4
alleninf	Insula	Insula	25
alleninf	Insula	Limbic lobe	NA
alleninf	Insula	Occipital lobe	NA
alleninf	Insula	Outside cortex	7
alleninf	Insula	Parietal lobe	3
alleninf	Insula	Temporal lobe	5
alleninf	Limbic lobe	Frontal lobe	28
alleninf	Limbic lobe	Insula	NA
alleninf	Limbic lobe	Limbic lobe	201
alleninf	Limbic lobe	Occipital lobe	7
alleninf	Limbic lobe	Outside cortex	148
alleninf	Limbic lobe	Parietal lobe	3
alleninf	Limbic lobe	Temporal lobe	10
alleninf	Occipital lobe	Frontal lobe	NA
alleninf	Occipital lobe	Insula	NA
alleninf	Occipital lobe	Limbic lobe	1
alleninf	Occipital lobe	Occipital lobe	129
alleninf	Occipital lobe	Outside cortex	52
alleninf	Occipital lobe	Parietal lobe	11
alleninf	Occipital lobe	Temporal lobe	19
alleninf	Parietal lobe	Frontal lobe	8
alleninf	Parietal lobe	Insula	NA
alleninf	Parietal lobe	Limbic lobe	3
alleninf	Parietal lobe	Occipital lobe	16
alleninf	Parietal lobe	Outside cortex	79
alleninf	Parietal lobe	Parietal lobe	181
alleninf	Parietal lobe	Temporal lobe	3
alleninf	Temporal lobe	Frontal lobe	1
alleninf	Temporal lobe	Insula	NA
alleninf	Temporal lobe	Limbic lobe	2
alleninf	Temporal lobe	Occipital lobe	10
alleninf	Temporal lobe	Outside cortex	101
alleninf	Temporal lobe	Parietal lobe	16
alleninf	Temporal lobe	Temporal lobe	340
CIC	Frontal lobe	Frontal lobe	463
CIC	Frontal lobe	Insula	NA
CIC	Frontal lobe	Limbic lobe	5
CIC	Frontal lobe	Occipital lobe	NA
CIC	Frontal lobe	Outside cortex	63
CIC	Frontal lobe	Parietal lobe	6
CIC	Frontal lobe	Temporal lobe	NA
CIC	Insula	Frontal lobe	3
CIC	Insula	Insula	34
CIC	Insula	Limbic lobe	NA
CIC	Insula	Occipital lobe	NA
CIC	Insula	Outside cortex	3
CIC	Insula	Parietal lobe	2
CIC	Insula	Temporal lobe	2
CIC	Limbic lobe	Frontal lobe	23
CIC	Limbic lobe	Insula	NA
CIC	Limbic lobe	Limbic lobe	265
CIC	Limbic lobe	Occipital lobe	7
CIC	Limbic lobe	Outside cortex	86
CIC	Limbic lobe	Parietal lobe	10
CIC	Limbic lobe	Temporal lobe	6
CIC	Occipital lobe	Frontal lobe	NA
CIC	Occipital lobe	Insula	NA
CIC	Occipital lobe	Limbic lobe	NA
CIC	Occipital lobe	Occipital lobe	150
CIC	Occipital lobe	Outside cortex	29
CIC	Occipital lobe	Parietal lobe	10
CIC	Occipital lobe	Temporal lobe	23
CIC	Parietal lobe	Frontal lobe	6
CIC	Parietal lobe	Insula	NA
CIC	Parietal lobe	Limbic lobe	3
CIC	Parietal lobe	Occipital lobe	15
CIC	Parietal lobe	Outside cortex	41
CIC	Parietal lobe	Parietal lobe	222
CIC	Parietal lobe	Temporal lobe	3
CIC	Temporal lobe	Frontal lobe	NA
CIC	Temporal lobe	Insula	NA
CIC	Temporal lobe	Limbic lobe	NA
CIC	Temporal lobe	Occipital lobe	10
CIC	Temporal lobe	Outside cortex	41
CIC	Temporal lobe	Parietal lobe	18
CIC	Temporal lobe	Temporal lobe	401
Original	Frontal lobe	Frontal lobe	332
Original	Frontal lobe	Insula	2
Original	Frontal lobe	Limbic lobe	13
Original	Frontal lobe	Occipital lobe	NA
Original	Frontal lobe	Outside cortex	180
Original	Frontal lobe	Parietal lobe	10
Original	Frontal lobe	Temporal lobe	NA
Original	Insula	Frontal lobe	9
Original	Insula	Insula	24
Original	Insula	Limbic lobe	NA
Original	Insula	Occipital lobe	NA
Original	Insula	Outside cortex	4
Original	Insula	Parietal lobe	3
Original	Insula	Temporal lobe	4
Original	Limbic lobe	Frontal lobe	25
Original	Limbic lobe	Insula	NA
Original	Limbic lobe	Limbic lobe	191
Original	Limbic lobe	Occipital lobe	8
Original	Limbic lobe	Outside cortex	161
Original	Limbic lobe	Parietal lobe	7
Original	Limbic lobe	Temporal lobe	5
Original	Occipital lobe	Frontal lobe	NA
Original	Occipital lobe	Insula	NA
Original	Occipital lobe	Limbic lobe	1
Original	Occipital lobe	Occipital lobe	112
Original	Occipital lobe	Outside cortex	76
Original	Occipital lobe	Parietal lobe	5
Original	Occipital lobe	Temporal lobe	18
Original	Parietal lobe	Frontal lobe	11
Original	Parietal lobe	Insula	NA
Original	Parietal lobe	Limbic lobe	2
Original	Parietal lobe	Occipital lobe	12
Original	Parietal lobe	Outside cortex	95
Original	Parietal lobe	Parietal lobe	167
Original	Parietal lobe	Temporal lobe	3
Original	Temporal lobe	Frontal lobe	NA
Original	Temporal lobe	Insula	1
Original	Temporal lobe	Limbic lobe	7
Original	Temporal lobe	Occipital lobe	8
Original	Temporal lobe	Outside cortex	118
Original	Temporal lobe	Parietal lobe	22
Original	Temporal lobe	Temporal lobe	314
