## Supplementary tables and data for "Accurate spatial localization of Allen Human Brain Atlas gene expression data for human neuroimaging": Table_S8.csv

AHBA_coarse_structure	Coordinates	total_correct_samples	total_samples	total_misclassified	proportion_misclassified
Frontal lobe	CIC	463	537	74	0.1378026070763501
Frontal lobe	Original	332	537	205	0.3817504655493482
Frontal lobe	alleninf	388	537	149	0.2774674115456238
Insula	CIC	34	44	10	0.22727272727272727
Insula	Original	24	44	20	0.45454545454545453
Insula	alleninf	25	44	19	0.4318181818181818
Limbic lobe	CIC	265	397	132	0.33249370277078083
Limbic lobe	Original	191	397	206	0.5188916876574308
Limbic lobe	alleninf	201	397	196	0.49370277078085645
Occipital lobe	CIC	150	212	62	0.29245283018867924
Occipital lobe	Original	112	212	100	0.4716981132075472
Occipital lobe	alleninf	129	212	83	0.3915094339622642
Parietal lobe	CIC	222	290	68	0.23448275862068965
Parietal lobe	Original	167	290	123	0.4241379310344828
Parietal lobe	alleninf	181	290	109	0.3758620689655172
Temporal lobe	CIC	401	470	69	0.14680851063829786
Temporal lobe	Original	314	470	156	0.33191489361702126
Temporal lobe	alleninf	340	470	130	0.2765957446808511
