## Supplementary tables and data for "Accurate spatial localization of Allen Human Brain Atlas gene expression data for human neuroimaging": Table_S9.csv

Coordinates	label	n	n_remapped	remapped_diff	structure_name	structure_acronym	structure_level	structure_height	structure_color
Original	0	482	1	-481	NA	NA	NA	NA	NA
Original	10311	1	1	0	piriform cortex	Pir	10	2	#AA9DC6
Original	10330	1	1	0	temporal agranular insular cortex (area TI)	TI	10	2	#B5967F
Original	10335	26	40	14	head of caudate	CaH	11	2	#91A06E
Original	10336	16	39	23	body of caudate	CaB	11	1	#99A677
Original	10337	6	47	41	tail of caudate	CaT	11	1	#91A06E
Original	10338	51	89	38	putamen	Pu	10	3	#A8B485
Original	10339	10	13	3	nucleus accumbens	NAC	10	3	#91A06E
Original	10343	4	18	14	external segment of globus pallidus	GPe	10	1	#D7E0BF
Original	10344	2	13	11	internal segment of globus pallidus	GPi	10	2	#D0D9B2
Original	10346	5	13	8	claustrum	Cla	8	2	#AADBCE
Original	10349	20	32	12	basal forebrain	BF	8	4	#DDDDAF
Original	10361	4	14	10	amygdaloid complex	AMY	8	6	#C9E2B1
Original	10362	3	3	0	anterior amygdaloid area	AAA	9	2	#C0DD9D
Original	10363	1	2	1	central nuclear group	CEN	9	3	#AFD58A
Original	10367	4	6	2	lateral nucleus	La	10	NA	#A6D17A
Original	10368	5	5	0	basolateral nucleus (basal nucleus)	BL	10	3	#89BA46
Original	10374	1	3	2	anterior cortical nucleus	CoA	11	2	#89BA46
Original	10375	1	2	1	posterior cortical nucleus	CoP	11	2	#92C851
Original	10376	2	2	0	medial nucleus	Me	10	3	#9CCC66
Original	10384	4	11	7	bed nucleus of stria terminalis	BNST	9	4	#A9D7AE
Original	10390	52	127	75	thalamus	THM	7	7	#E4CCE3
Original	10392	2	3	1	anterior nuclear complex of thalamus	ANC	9	2	#BF89BC
Original	10396	4	4	0	lateral dorsal nucleus of thalamus	LD	10	1	#B67BB4
Original	10398	15	15	0	mediodorsal nucleus of thalamus	MD	10	3	#B067A9
Original	10403	1	1	0	reuniens nucleus (medioventral nucleus) of thalamus	Re	10	1	#95498A
Original	10408	5	5	0	lateral posterior nucleus of thalamus	LP	11	1	#B067A9
Original	10409	34	34	0	pulvinar of thalamus	Pul	11	3	#B067A9
Original	10417	12	14	2	ventral anterior nucleus of thalamus	VA	11	2	#A554A0
Original	10420	12	12	0	ventral lateral nucleus of thalamus	VL	11	3	#B067A9
Original	10424	6	6	0	ventral posterior lateral nucleus	VPL	12	2	#9E4C94
Original	10425	3	3	0	ventral posterior medial nucleus	VPM	12	2	#9E4C94
Original	10430	1	9	8	dorsal lateral geniculate nucleus	DLG	11	3	#8C4685
Original	10434	1	2	1	medial geniculate nuclei	MG	10	3	#B67BB4
Original	10449	7	7	0	centromedian nucleus of thalamus	CM	11	2	#B67BB4
Original	10452	1	4	3	habenular nuclei	HN	9	3	#B67BB4
Original	10460	1	4	3	pineal body	Pin	9	1	#773671
Original	10463	4	10	6	zona incerta	ZI	9	2	#B067A9
Original	10466	2	7	5	subthalamic nucleus	STH	8	2	#B799C4
Original	10467	2	2	0	hypothalamus	HTH	7	5	#E4C9D9
Original	10483	11	13	2	tuberal region of HTH	HTHtub	8	3	#DBABC8
Original	10495	5	13	8	mammillary region of HTH	HTHma	8	4	#C484A9
Original	10557	579	7	-572	white matter of forebrain	FWM	5	7	#F2F1F0
Original	10559	2	0	-2	anterior commissure	ac	7	1	#F2F1F0
Original	10561	17	6	-11	corpus callosum	cc	7	3	#F2F1F0
Original	10576	5	0	-5	fornix	fx	7	3	#F2F1F0
Original	10586	3	0	-3	mammillothalamic tract	mtt	7	1	#F2F1F0
Original	10597	20	1	-19	anterior horn of lateral ventricle	aLV	7	1	#231F20
Original	10598	25	2	-23	body of lateral ventricle	bLV	7	1	#231F20
Original	10600	25	0	-25	inferior horn of lateral ventricle	iLV	7	1	#231F20
Original	10602	2	0	-2	third ventricle	3V	6	2	#231F20
Original	10658	49	80	31	cerebellar vermis	CBV	9	4	#76A2D5
Original	10660	6	12	6	cerebellar deep nuclei	CbDN	8	3	#3E80BA
Original	10668	41	0	-41	white matter of hindbrain	HWM	5	4	#F2F1F0
Original	12114	61	92	31	precentral gyrus	PrCG	8	1	#EDCF37
Original	12115	72	108	36	superior frontal gyrus	SFG	8	1	#D4B235
Original	12116	44	70	26	middle frontal gyrus	MFG	8	1	#D4B235
Original	12118	15	24	9	inferior frontal gyrus, triangular part	IFGtr	9	1	#C2A335
Original	12119	11	17	6	inferior frontal gyrus, opercular part	IFGop	9	1	#C2A335
Original	12121	21	35	14	gyrus rectus (straight gyrus)	ReG	8	1	#B8A26D
Original	12122	17	29	12	medial orbital gyrus	MOrG	8	1	#CAB781
Original	12123	9	16	7	anterior intermediate orbital gyrus	AOrG	8	1	#CAB781
Original	12124	12	16	4	posterior intermediate orbital gyrus	POrG	8	1	#CAB781
Original	12125	21	31	10	lateral orbital gyrus	LOrG	8	1	#AB9158
Original	12126	20	26	6	paracentral lobule, rostral part	PCLr	8	1	#EDCF37
Original	12127	8	10	2	frontal operculum	FrO	8	1	#C2A335
Original	12132	51	80	29	postcentral gyrus	PoCG	8	1	#EC813B
Original	12133	30	42	12	supraparietal lobule	SPL	8	1	#E49C33
Original	12135	35	52	17	supramarginal gyrus	SMG	9	1	#D38E32
Original	12136	37	55	18	angular gyrus	AnG	9	1	#D38E32
Original	12137	45	63	18	precuneus	PrCun	8	1	#E49C33
Original	12138	10	13	3	paracentral lobule, caudal part	PCLc	8	1	#E49C33
Original	12140	52	81	29	superior temporal gyrus	STG	8	1	#D670A0
Original	12141	91	119	28	middle temporal gyrus	MTG	8	1	#D55C92
Original	12142	86	113	27	inferior temporal gyrus	ITG	8	1	#D55C92
Original	12143	40	56	16	occipitotemporal (fusiform) gyrus, temporal part	FuGt	8	2	#D55C92
Original	12144	12	18	6	transverse temporal gyrus (Heschl's gyrus)	TTG	8	2	#D670A0
Original	12145	3	5	2	planum temporale	PLT	8	1	#D670A0
Original	12146	6	14	8	temporal pole	TP	8	2	#C8538B
Original	12147	15	22	7	planum polare	PLP	8	1	#D670A0
Original	12149	3	4	1	occipital pole	OP	8	1	#C13331
Original	12150	31	39	8	cuneus	Cun	8	1	#C13331
Original	12151	67	100	33	lingual gyrus	LiG	8	1	#C13331
Original	12152	4	8	4	occipitotemporal (fusiform) gyrus, occipital part	FuGo	8	1	#D14D46
Original	12153	27	46	19	inferior occipital gyrus	IOG	8	1	#D14D46
Original	12154	27	44	17	superior occipital gyrus	SOG	8	1	#D14D46
Original	12157	37	53	16	cingulate gyrus, rostral (anterior) part	CgGr	9	1	#E26880
Original	12158	38	73	35	cingulate gyrus, caudal (posterior) part	CgGc	9	1	#DF4F72
Original	12159	3	7	4	cingulo-parahippocampal isthmus	IsCPH	8	1	#C4AD9A
Original	12160	5	5	0	subcallosal gyrus (parolfactory gyrus)	SCG	8	1	#E26880
Original	12163	21	34	13	anterior parahippocampal gyrus	APH	9	1	#D2BFB2
Original	12164	16	23	7	posterior parahippocampal gyrus	PPH	9	1	#C15184
Original	12171	44	69	25	head of hippocampus	HiH	9	2	#AA9DC6
Original	12173	26	44	18	body of hippocampus	HiB	9	1	#AA9DC6
Original	12174	44	70	26	tail of hippocampus	HiT	9	2	#AA9DC6
Original	12177	21	32	11	long insular gyri	LIG	8	1	#C45539
Original	12178	19	22	3	short insular gyri	SIG	8	1	#D16146
Original	12181	2	3	1	pretectal region	PTR	6	4	#A0C7D5
Original	12195	33	47	14	midbrain tegmentum	MTg	6	5	#5298AE
Original	12247	8	8	0	red nucleus	RN	7	2	#6CA9BF
Original	12251	1	6	5	substantia nigra	SN	7	3	#6CA9BF
Original	12292	8	11	3	superior colliculus	SC	7	3	#7EB3C9
Original	12305	3	9	6	inferior colliculus	IC	7	3	#7EB3C9
Original	12330	19	0	-19	cerebral peduncle (crus cerebri)	cpd	6	3	#F2F1F0
Original	12354	9	0	-9	superior cerebellar peduncle (brachium conjunctivum)	scp	6	2	#F2F1F0
Original	12369	5	0	-5	cerebral aqueduct	Aq	6	1	#231F20
Original	12384	73	127	54	paravermis of cerebellum	CBPV	10	4	#4A8ECC
Original	12390	68	123	55	lateral hemisphere of cerebellum	CBL	10	4	#4A8ECC
Original	12405	59	71	12	basilar part of pons	PnBa	8	3	#7893C7
Original	12416	146	174	28	pontine tegmentum	PnTg	8	5	#6586BF
Original	12535	9	22	13	pyramidal part of medulla oblongata	MoPy	7	2	#979ECB
Original	12538	180	240	60	tegmentum of medulla oblongata	MoTg	7	5	#838BC1
Original	12600	21	25	4	inferior olive	IO	9	3	#3E4D89
Original	12741	6	0	-6	inferior cerebellar peduncle	icp	6	3	#F2F1F0
Original	12768	1	0	-1	middle cerebellar peduncle	mcp	6	2	#F2F1F0
Original	12805	34	0	-34	fourth ventricle	4V	6	3	#231F20
Original	12826	5	0	-5	central canal of medulla oblongata	cec	6	1	#231F20
Original	13045	8	9	1	midline nuclear complex	MiN	9	2	#A554A0
Original	13229	6	10	4	lateral olfactory gyrus	LOG	8	1	#AA9DC6
Original	13230	6	7	1	parietal operculum	PaO	8	1	#E8AF66
Original	146034754	2	8	6	posteroventral putamen	PuPV	11	1	#A8B485
Original	146034872	30	42	12	paracingulate gyrus	PaCG	8	1	#EAA6AF
Original	146034876	11	15	4	rostral gyrus	RoG	8	2	#B8A26D
Original	146034884	15	18	3	frontomarginal gyrus	FMG	8	1	#EECF38
Original	146034888	13	16	3	frontal pole	FP	8	1	#EAD180
Original	146034892	44	58	14	perirhinal gyrus ( rostral part of FuGt)	PRG	9	1	#D55C92
Original	266441621	4	0	-4	optic radiation	or	7	1	#F2F1F0
Original	266441657	12	0	-12	atrium of lateral ventricle	xLV	7	1	#231F20
alleninf	0	308	0	-308	NA	NA	NA	NA	NA
alleninf	10311	3	5	2	piriform cortex	Pir	10	2	#AA9DC6
alleninf	10329	1	1	0	frontal agranular insular cortex (area FI)	FI	10	2	#C1A68F
alleninf	10335	23	39	16	head of caudate	CaH	11	2	#91A06E
alleninf	10336	16	35	19	body of caudate	CaB	11	1	#99A677
alleninf	10337	8	46	38	tail of caudate	CaT	11	1	#91A06E
alleninf	10338	53	97	44	putamen	Pu	10	3	#A8B485
alleninf	10339	5	8	3	nucleus accumbens	NAC	10	3	#91A06E
alleninf	10343	11	29	18	external segment of globus pallidus	GPe	10	1	#D7E0BF
alleninf	10344	15	33	18	internal segment of globus pallidus	GPi	10	2	#D0D9B2
alleninf	10346	7	16	9	claustrum	Cla	8	2	#AADBCE
alleninf	10349	15	20	5	basal forebrain	BF	8	4	#DDDDAF
alleninf	10350	1	11	10	septal nuclei	SEP	9	3	#CACA92
alleninf	10361	8	22	14	amygdaloid complex	AMY	8	6	#C9E2B1
alleninf	10362	2	2	0	anterior amygdaloid area	AAA	9	2	#C0DD9D
alleninf	10363	2	2	0	central nuclear group	CEN	9	3	#AFD58A
alleninf	10367	5	6	1	lateral nucleus	La	10	NA	#A6D17A
alleninf	10368	3	3	0	basolateral nucleus (basal nucleus)	BL	10	3	#89BA46
alleninf	10369	2	2	0	basomedial nucleus (accessory basal nucleus)	BM	10	3	#9CCC66
alleninf	10374	1	1	0	anterior cortical nucleus	CoA	11	2	#89BA46
alleninf	10384	4	14	10	bed nucleus of stria terminalis	BNST	9	4	#A9D7AE
alleninf	10390	40	89	49	thalamus	THM	7	7	#E4CCE3
alleninf	10392	5	5	0	anterior nuclear complex of thalamus	ANC	9	2	#BF89BC
alleninf	10398	13	13	0	mediodorsal nucleus of thalamus	MD	10	3	#B067A9
alleninf	10403	2	2	0	reuniens nucleus (medioventral nucleus) of thalamus	Re	10	1	#95498A
alleninf	10408	5	5	0	lateral posterior nucleus of thalamus	LP	11	1	#B067A9
alleninf	10409	27	27	0	pulvinar of thalamus	Pul	11	3	#B067A9
alleninf	10417	8	9	1	ventral anterior nucleus of thalamus	VA	11	2	#A554A0
alleninf	10420	17	17	0	ventral lateral nucleus of thalamus	VL	11	3	#B067A9
alleninf	10424	9	9	0	ventral posterior lateral nucleus	VPL	12	2	#9E4C94
alleninf	10425	3	3	0	ventral posterior medial nucleus	VPM	12	2	#9E4C94
alleninf	10430	2	20	18	dorsal lateral geniculate nucleus	DLG	11	3	#8C4685
alleninf	10434	2	5	3	medial geniculate nuclei	MG	10	3	#B67BB4
alleninf	10449	6	6	0	centromedian nucleus of thalamus	CM	11	2	#B67BB4
alleninf	10452	1	1	0	habenular nuclei	HN	9	3	#B67BB4
alleninf	10463	2	10	8	zona incerta	ZI	9	2	#B067A9
alleninf	10466	2	6	4	subthalamic nucleus	STH	8	2	#B799C4
alleninf	10473	1	1	0	supraoptic region of HTH	HTHso	8	3	#CF97B9
alleninf	10483	10	14	4	tuberal region of HTH	HTHtub	8	3	#DBABC8
alleninf	10495	11	17	6	mammillary region of HTH	HTHma	8	4	#C484A9
alleninf	10557	601	5	-596	white matter of forebrain	FWM	5	7	#F2F1F0
alleninf	10559	6	0	-6	anterior commissure	ac	7	1	#F2F1F0
alleninf	10561	18	7	-11	corpus callosum	cc	7	3	#F2F1F0
alleninf	10576	4	0	-4	fornix	fx	7	3	#F2F1F0
alleninf	10586	3	0	-3	mammillothalamic tract	mtt	7	1	#F2F1F0
alleninf	10589	3	0	-3	optic tract	ot	7	1	#F2F1F0
alleninf	10597	25	3	-22	anterior horn of lateral ventricle	aLV	7	1	#231F20
alleninf	10598	19	1	-18	body of lateral ventricle	bLV	7	1	#231F20
alleninf	10600	16	0	-16	inferior horn of lateral ventricle	iLV	7	1	#231F20
alleninf	10602	6	0	-6	third ventricle	3V	6	2	#231F20
alleninf	10658	57	92	35	cerebellar vermis	CBV	9	4	#76A2D5
alleninf	10660	10	14	4	cerebellar deep nuclei	CbDN	8	3	#3E80BA
alleninf	10668	30	0	-30	white matter of hindbrain	HWM	5	4	#F2F1F0
alleninf	12114	68	87	19	precentral gyrus	PrCG	8	1	#EDCF37
alleninf	12115	73	97	24	superior frontal gyrus	SFG	8	1	#D4B235
alleninf	12116	50	69	19	middle frontal gyrus	MFG	8	1	#D4B235
alleninf	12118	21	25	4	inferior frontal gyrus, triangular part	IFGtr	9	1	#C2A335
alleninf	12119	12	17	5	inferior frontal gyrus, opercular part	IFGop	9	1	#C2A335
alleninf	12121	24	38	14	gyrus rectus (straight gyrus)	ReG	8	1	#B8A26D
alleninf	12122	21	25	4	medial orbital gyrus	MOrG	8	1	#CAB781
alleninf	12123	19	20	1	anterior intermediate orbital gyrus	AOrG	8	1	#CAB781
alleninf	12124	8	11	3	posterior intermediate orbital gyrus	POrG	8	1	#CAB781
alleninf	12125	25	32	7	lateral orbital gyrus	LOrG	8	1	#AB9158
alleninf	12126	25	31	6	paracentral lobule, rostral part	PCLr	8	1	#EDCF37
alleninf	12127	5	5	0	frontal operculum	FrO	8	1	#C2A335
alleninf	12132	56	72	16	postcentral gyrus	PoCG	8	1	#EC813B
alleninf	12133	37	52	15	supraparietal lobule	SPL	8	1	#E49C33
alleninf	12135	40	51	11	supramarginal gyrus	SMG	9	1	#D38E32
alleninf	12136	39	49	10	angular gyrus	AnG	9	1	#D38E32
alleninf	12137	41	62	21	precuneus	PrCun	8	1	#E49C33
alleninf	12138	4	10	6	paracentral lobule, caudal part	PCLc	8	1	#E49C33
alleninf	12140	56	72	16	superior temporal gyrus	STG	8	1	#D670A0
alleninf	12141	86	106	20	middle temporal gyrus	MTG	8	1	#D55C92
alleninf	12142	101	134	33	inferior temporal gyrus	ITG	8	1	#D55C92
alleninf	12143	39	55	16	occipitotemporal (fusiform) gyrus, temporal part	FuGt	8	2	#D55C92
alleninf	12144	16	21	5	transverse temporal gyrus (Heschl's gyrus)	TTG	8	2	#D670A0
alleninf	12145	6	9	3	planum temporale	PLT	8	1	#D670A0
alleninf	12146	6	8	2	temporal pole	TP	8	2	#C8538B
alleninf	12147	16	25	9	planum polare	PLP	8	1	#D670A0
alleninf	12149	2	4	2	occipital pole	OP	8	1	#C13331
alleninf	12150	30	34	4	cuneus	Cun	8	1	#C13331
alleninf	12151	59	79	20	lingual gyrus	LiG	8	1	#C13331
alleninf	12152	8	11	3	occipitotemporal (fusiform) gyrus, occipital part	FuGo	8	1	#D14D46
alleninf	12153	34	41	7	inferior occipital gyrus	IOG	8	1	#D14D46
alleninf	12154	31	40	9	superior occipital gyrus	SOG	8	1	#D14D46
alleninf	12157	41	53	12	cingulate gyrus, rostral (anterior) part	CgGr	9	1	#E26880
alleninf	12158	43	76	33	cingulate gyrus, caudal (posterior) part	CgGc	9	1	#DF4F72
alleninf	12159	2	8	6	cingulo-parahippocampal isthmus	IsCPH	8	1	#C4AD9A
alleninf	12160	2	4	2	subcallosal gyrus (parolfactory gyrus)	SCG	8	1	#E26880
alleninf	12163	20	33	13	anterior parahippocampal gyrus	APH	9	1	#D2BFB2
alleninf	12164	16	33	17	posterior parahippocampal gyrus	PPH	9	1	#C15184
alleninf	12171	43	62	19	head of hippocampus	HiH	9	2	#AA9DC6
alleninf	12173	38	59	21	body of hippocampus	HiB	9	1	#AA9DC6
alleninf	12174	35	67	32	tail of hippocampus	HiT	9	2	#AA9DC6
alleninf	12177	20	30	10	long insular gyri	LIG	8	1	#C45539
alleninf	12178	15	23	8	short insular gyri	SIG	8	1	#D16146
alleninf	12179	2	2	0	limen insula	LI	6	1	#D0D0D1
alleninf	12181	2	3	1	pretectal region	PTR	6	4	#A0C7D5
alleninf	12195	42	55	13	midbrain tegmentum	MTg	6	5	#5298AE
alleninf	12247	12	12	0	red nucleus	RN	7	2	#6CA9BF
alleninf	12251	3	3	0	substantia nigra	SN	7	3	#6CA9BF
alleninf	12305	5	6	1	inferior colliculus	IC	7	3	#7EB3C9
alleninf	12330	12	1	-11	cerebral peduncle (crus cerebri)	cpd	6	3	#F2F1F0
alleninf	12354	10	0	-10	superior cerebellar peduncle (brachium conjunctivum)	scp	6	2	#F2F1F0
alleninf	12369	1	0	-1	cerebral aqueduct	Aq	6	1	#231F20
alleninf	12384	113	158	45	paravermis of cerebellum	CBPV	10	4	#4A8ECC
alleninf	12390	85	127	42	lateral hemisphere of cerebellum	CBL	10	4	#4A8ECC
alleninf	12405	69	78	9	basilar part of pons	PnBa	8	3	#7893C7
alleninf	12416	136	165	29	pontine tegmentum	PnTg	8	5	#6586BF
alleninf	12535	9	20	11	pyramidal part of medulla oblongata	MoPy	7	2	#979ECB
alleninf	12538	202	245	43	tegmentum of medulla oblongata	MoTg	7	5	#838BC1
alleninf	12600	20	23	3	inferior olive	IO	9	3	#3E4D89
alleninf	12741	6	0	-6	inferior cerebellar peduncle	icp	6	3	#F2F1F0
alleninf	12768	4	0	-4	middle cerebellar peduncle	mcp	6	2	#F2F1F0
alleninf	12805	29	0	-29	fourth ventricle	4V	6	3	#231F20
alleninf	13045	4	9	5	midline nuclear complex	MiN	9	2	#A554A0
alleninf	13230	4	7	3	parietal operculum	PaO	8	1	#E8AF66
alleninf	146034754	3	3	0	posteroventral putamen	PuPV	11	1	#A8B485
alleninf	146034872	32	40	8	paracingulate gyrus	PaCG	8	1	#EAA6AF
alleninf	146034876	15	17	2	rostral gyrus	RoG	8	2	#B8A26D
alleninf	146034884	15	18	3	frontomarginal gyrus	FMG	8	1	#EECF38
alleninf	146034888	17	20	3	frontal pole	FP	8	1	#EAD180
alleninf	146034892	54	68	14	perirhinal gyrus ( rostral part of FuGt)	PRG	9	1	#D55C92
alleninf	266441621	1	0	-1	optic radiation	or	7	1	#F2F1F0
alleninf	266441657	5	0	-5	atrium of lateral ventricle	xLV	7	1	#231F20
CIC	0	189	2	-187	NA	NA	NA	NA	NA
CIC	10311	2	6	4	piriform cortex	Pir	10	2	#AA9DC6
CIC	10329	2	2	0	frontal agranular insular cortex (area FI)	FI	10	2	#C1A68F
CIC	10335	32	37	5	head of caudate	CaH	11	2	#91A06E
CIC	10336	21	39	18	body of caudate	CaB	11	1	#99A677
CIC	10337	4	35	31	tail of caudate	CaT	11	1	#91A06E
CIC	10338	50	82	32	putamen	Pu	10	3	#A8B485
CIC	10339	4	4	0	nucleus accumbens	NAC	10	3	#91A06E
CIC	10343	9	17	8	external segment of globus pallidus	GPe	10	1	#D7E0BF
CIC	10344	3	15	12	internal segment of globus pallidus	GPi	10	2	#D0D9B2
CIC	10346	8	16	8	claustrum	Cla	8	2	#AADBCE
CIC	10349	28	37	9	basal forebrain	BF	8	4	#DDDDAF
CIC	10350	2	10	8	septal nuclei	SEP	9	3	#CACA92
CIC	10361	5	19	14	amygdaloid complex	AMY	8	6	#C9E2B1
CIC	10362	3	3	0	anterior amygdaloid area	AAA	9	2	#C0DD9D
CIC	10363	4	4	0	central nuclear group	CEN	9	3	#AFD58A
CIC	10367	6	8	2	lateral nucleus	La	10	NA	#A6D17A
CIC	10368	5	8	3	basolateral nucleus (basal nucleus)	BL	10	3	#89BA46
CIC	10369	1	1	0	basomedial nucleus (accessory basal nucleus)	BM	10	3	#9CCC66
CIC	10374	2	4	2	anterior cortical nucleus	CoA	11	2	#89BA46
CIC	10376	1	1	0	medial nucleus	Me	10	3	#9CCC66
CIC	10384	7	16	9	bed nucleus of stria terminalis	BNST	9	4	#A9D7AE
CIC	10390	38	93	55	thalamus	THM	7	7	#E4CCE3
CIC	10392	4	4	0	anterior nuclear complex of thalamus	ANC	9	2	#BF89BC
CIC	10396	4	5	1	lateral dorsal nucleus of thalamus	LD	10	1	#B67BB4
CIC	10398	16	16	0	mediodorsal nucleus of thalamus	MD	10	3	#B067A9
CIC	10403	2	2	0	reuniens nucleus (medioventral nucleus) of thalamus	Re	10	1	#95498A
CIC	10408	7	7	0	lateral posterior nucleus of thalamus	LP	11	1	#B067A9
CIC	10409	23	23	0	pulvinar of thalamus	Pul	11	3	#B067A9
CIC	10417	10	11	1	ventral anterior nucleus of thalamus	VA	11	2	#A554A0
CIC	10420	16	16	0	ventral lateral nucleus of thalamus	VL	11	3	#B067A9
CIC	10424	11	11	0	ventral posterior lateral nucleus	VPL	12	2	#9E4C94
CIC	10425	3	3	0	ventral posterior medial nucleus	VPM	12	2	#9E4C94
CIC	10430	4	15	11	dorsal lateral geniculate nucleus	DLG	11	3	#8C4685
CIC	10434	2	2	0	medial geniculate nuclei	MG	10	3	#B67BB4
CIC	10449	4	4	0	centromedian nucleus of thalamus	CM	11	2	#B67BB4
CIC	10450	3	3	0	parafascicular nucleus of thalamus	Pf	11	2	#B067A9
CIC	10452	1	5	4	habenular nuclei	HN	9	3	#B67BB4
CIC	10460	1	1	0	pineal body	Pin	9	1	#773671
CIC	10463	1	7	6	zona incerta	ZI	9	2	#B067A9
CIC	10466	4	8	4	subthalamic nucleus	STH	8	2	#B799C4
CIC	10467	1	1	0	hypothalamus	HTH	7	5	#E4C9D9
CIC	10468	2	2	0	preoptic region of HTH	HTHpo	8	3	#DBABC8
CIC	10473	1	1	0	supraoptic region of HTH	HTHso	8	3	#CF97B9
CIC	10483	15	21	6	tuberal region of HTH	HTHtub	8	3	#DBABC8
CIC	10495	3	14	11	mammillary region of HTH	HTHma	8	4	#C484A9
CIC	10557	401	4	-397	white matter of forebrain	FWM	5	7	#F2F1F0
CIC	10559	5	0	-5	anterior commissure	ac	7	1	#F2F1F0
CIC	10561	11	11	0	corpus callosum	cc	7	3	#F2F1F0
CIC	10576	4	0	-4	fornix	fx	7	3	#F2F1F0
CIC	10586	2	0	-2	mammillothalamic tract	mtt	7	1	#F2F1F0
CIC	10589	3	0	-3	optic tract	ot	7	1	#F2F1F0
CIC	10597	18	0	-18	anterior horn of lateral ventricle	aLV	7	1	#231F20
CIC	10598	19	0	-19	body of lateral ventricle	bLV	7	1	#231F20
CIC	10600	22	0	-22	inferior horn of lateral ventricle	iLV	7	1	#231F20
CIC	10602	9	0	-9	third ventricle	3V	6	2	#231F20
CIC	10658	53	82	29	cerebellar vermis	CBV	9	4	#76A2D5
CIC	10660	11	17	6	cerebellar deep nuclei	CbDN	8	3	#3E80BA
CIC	10668	30	0	-30	white matter of hindbrain	HWM	5	4	#F2F1F0
CIC	12114	79	86	7	precentral gyrus	PrCG	8	1	#EDCF37
CIC	12115	86	102	16	superior frontal gyrus	SFG	8	1	#D4B235
CIC	12116	73	82	9	middle frontal gyrus	MFG	8	1	#D4B235
CIC	12118	24	25	1	inferior frontal gyrus, triangular part	IFGtr	9	1	#C2A335
CIC	12119	13	15	2	inferior frontal gyrus, opercular part	IFGop	9	1	#C2A335
CIC	12121	30	36	6	gyrus rectus (straight gyrus)	ReG	8	1	#B8A26D
CIC	12122	23	24	1	medial orbital gyrus	MOrG	8	1	#CAB781
CIC	12123	14	17	3	anterior intermediate orbital gyrus	AOrG	8	1	#CAB781
CIC	12124	11	11	0	posterior intermediate orbital gyrus	POrG	8	1	#CAB781
CIC	12125	25	31	6	lateral orbital gyrus	LOrG	8	1	#AB9158
CIC	12126	22	27	5	paracentral lobule, rostral part	PCLr	8	1	#EDCF37
CIC	12127	7	7	0	frontal operculum	FrO	8	1	#C2A335
CIC	12132	66	76	10	postcentral gyrus	PoCG	8	1	#EC813B
CIC	12133	42	51	9	supraparietal lobule	SPL	8	1	#E49C33
CIC	12135	47	51	4	supramarginal gyrus	SMG	9	1	#D38E32
CIC	12136	48	54	6	angular gyrus	AnG	9	1	#D38E32
CIC	12137	52	60	8	precuneus	PrCun	8	1	#E49C33
CIC	12138	8	12	4	paracentral lobule, caudal part	PCLc	8	1	#E49C33
CIC	12140	68	73	5	superior temporal gyrus	STG	8	1	#D670A0
CIC	12141	101	114	13	middle temporal gyrus	MTG	8	1	#D55C92
CIC	12142	103	110	7	inferior temporal gyrus	ITG	8	1	#D55C92
CIC	12143	55	66	11	occipitotemporal (fusiform) gyrus, temporal part	FuGt	8	2	#D55C92
CIC	12144	14	15	1	transverse temporal gyrus (Heschl's gyrus)	TTG	8	2	#D670A0
CIC	12145	12	12	0	planum temporale	PLT	8	1	#D670A0
CIC	12146	12	13	1	temporal pole	TP	8	2	#C8538B
CIC	12147	21	27	6	planum polare	PLP	8	1	#D670A0
CIC	12150	34	35	1	cuneus	Cun	8	1	#C13331
CIC	12151	69	83	14	lingual gyrus	LiG	8	1	#C13331
CIC	12152	11	11	0	occipitotemporal (fusiform) gyrus, occipital part	FuGo	8	1	#D14D46
CIC	12153	37	41	4	inferior occipital gyrus	IOG	8	1	#D14D46
CIC	12154	33	40	7	superior occipital gyrus	SOG	8	1	#D14D46
CIC	12157	48	48	0	cingulate gyrus, rostral (anterior) part	CgGr	9	1	#E26880
CIC	12158	59	69	10	cingulate gyrus, caudal (posterior) part	CgGc	9	1	#DF4F72
CIC	12159	7	12	5	cingulo-parahippocampal isthmus	IsCPH	8	1	#C4AD9A
CIC	12160	4	7	3	subcallosal gyrus (parolfactory gyrus)	SCG	8	1	#E26880
CIC	12163	25	30	5	anterior parahippocampal gyrus	APH	9	1	#D2BFB2
CIC	12164	14	24	10	posterior parahippocampal gyrus	PPH	9	1	#C15184
CIC	12171	44	66	22	head of hippocampus	HiH	9	2	#AA9DC6
CIC	12173	49	67	18	body of hippocampus	HiB	9	1	#AA9DC6
CIC	12174	39	64	25	tail of hippocampus	HiT	9	2	#AA9DC6
CIC	12177	21	33	12	long insular gyri	LIG	8	1	#C45539
CIC	12178	19	23	4	short insular gyri	SIG	8	1	#D16146
CIC	12179	1	1	0	limen insula	LI	6	1	#D0D0D1
CIC	12181	3	4	1	pretectal region	PTR	6	4	#A0C7D5
CIC	12195	43	58	15	midbrain tegmentum	MTg	6	5	#5298AE
CIC	12247	6	6	0	red nucleus	RN	7	2	#6CA9BF
CIC	12251	3	7	4	substantia nigra	SN	7	3	#6CA9BF
CIC	12292	2	3	1	superior colliculus	SC	7	3	#7EB3C9
CIC	12305	5	7	2	inferior colliculus	IC	7	3	#7EB3C9
CIC	12330	26	0	-26	cerebral peduncle (crus cerebri)	cpd	6	3	#F2F1F0
CIC	12354	8	0	-8	superior cerebellar peduncle (brachium conjunctivum)	scp	6	2	#F2F1F0
CIC	12369	1	0	-1	cerebral aqueduct	Aq	6	1	#231F20
CIC	12384	125	148	23	paravermis of cerebellum	CBPV	10	4	#4A8ECC
CIC	12390	99	124	25	lateral hemisphere of cerebellum	CBL	10	4	#4A8ECC
CIC	12405	74	81	7	basilar part of pons	PnBa	8	3	#7893C7
CIC	12416	128	154	26	pontine tegmentum	PnTg	8	5	#6586BF
CIC	12535	10	31	21	pyramidal part of medulla oblongata	MoPy	7	2	#979ECB
CIC	12538	239	262	23	tegmentum of medulla oblongata	MoTg	7	5	#838BC1
CIC	12600	15	16	1	inferior olive	IO	9	3	#3E4D89
CIC	12741	5	0	-5	inferior cerebellar peduncle	icp	6	3	#F2F1F0
CIC	12768	5	0	-5	middle cerebellar peduncle	mcp	6	2	#F2F1F0
CIC	12805	12	0	-12	fourth ventricle	4V	6	3	#231F20
CIC	12826	1	0	-1	central canal of medulla oblongata	cec	6	1	#231F20
CIC	13045	10	13	3	midline nuclear complex	MiN	9	2	#A554A0
CIC	13229	4	7	3	lateral olfactory gyrus	LOG	8	1	#AA9DC6
CIC	13230	5	6	1	parietal operculum	PaO	8	1	#E8AF66
CIC	146034754	1	12	11	posteroventral putamen	PuPV	11	1	#A8B485
CIC	146034872	40	45	5	paracingulate gyrus	PaCG	8	1	#EAA6AF
CIC	146034876	18	18	0	rostral gyrus	RoG	8	2	#B8A26D
CIC	146034884	18	18	0	frontomarginal gyrus	FMG	8	1	#EECF38
CIC	146034888	13	14	1	frontal pole	FP	8	1	#EAD180
CIC	146034892	52	60	8	perirhinal gyrus ( rostral part of FuGt)	PRG	9	1	#D55C92
CIC	266441621	1	0	-1	optic radiation	or	7	1	#F2F1F0
CIC	266441657	8	0	-8	atrium of lateral ventricle	xLV	7	1	#231F20
Original	10350	0	10	10	septal nuclei	SEP	9	3	#CACA92
Original	10468	0	2	2	preoptic region of HTH	HTHpo	8	3	#DBABC8
Original	12166	0	2	2	ambiens gyrus	AG	10	1	#D2BFB2
Original	12179	0	1	1	limen insula	LI	6	1	#D0D0D1
alleninf	10375	0	1	1	posterior cortical nucleus	CoP	11	2	#92C851
alleninf	10467	0	2	2	hypothalamus	HTH	7	5	#E4C9D9
alleninf	10468	0	1	1	preoptic region of HTH	HTHpo	8	3	#DBABC8
alleninf	12166	0	1	1	ambiens gyrus	AG	10	1	#D2BFB2
alleninf	13229	0	4	4	lateral olfactory gyrus	LOG	8	1	#AA9DC6
CIC	10375	0	1	1	posterior cortical nucleus	CoP	11	2	#92C851
CIC	12149	0	1	1	occipital pole	OP	8	1	#C13331
