## Supplementary tables and data for "Accurate spatial localization of Allen Human Brain Atlas gene expression data for human neuroimaging": Table_S10.csv

Coordinates	n	mean_dist	median_dist	propabove2mm	numabove2mm	numabove5mm	numabove8mm	max_dist
Original	1279	1.8682914474549475	1.4913556874013445	0.32212666145426117	412	34	2	8.436205694741036
alleninf	1090	1.7126142997833462	1.3849647610177769	0.26880733944954127	293	16	2	8.578615811456276
CIC	763	1.747185568957557	1.4050043845517457	0.2896461336828309	221	13	0	7.949316919080728
