## Supplementary tables and data for "Accurate spatial localization of Allen Human Brain Atlas gene expression data for human neuroimaging": Table_S11.csv

Modality	Subject	Coordinate set	Spearman rho	n	lb	ub	n_bootstrap
T1-weighted	H0351.1009	Original	0.254846541835756	363	0.14300621409357883	0.35824770360732644	1000
T1-weighted	H0351.1009	alleninf	0.2062430944962187	363	0.09797145434201932	0.30782472571549646	1000
T1-weighted	H0351.1009	CIC	0.5622818156054679	363	0.48094779284142586	0.6336509953827087	1000
T1-weighted	H0351.1012	Original	0.47103607183716306	529	0.39239914860389097	0.5399065933231978	1000
T1-weighted	H0351.1012	alleninf	0.4826551472212595	529	0.414118476275339	0.5506242930180355	1000
T1-weighted	H0351.1012	CIC	0.5987590935403954	529	0.5391585035656449	0.6507435099591927	1000
T1-weighted	H0351.1015	Original	0.4032854858425575	470	0.3217910452408408	0.4735307814907712	1000
T1-weighted	H0351.1015	alleninf	0.5771340732016008	470	0.5155240424565438	0.6324650648132757	1000
T1-weighted	H0351.1015	CIC	0.5312740303873876	470	0.4617383610900997	0.5952618608791073	1000
T1-weighted	H0351.1016	Original	0.4279428202376249	501	0.3526910131130947	0.5063599129353812	1000
T1-weighted	H0351.1016	alleninf	0.5378164445892749	501	0.45761459165893464	0.6001444074159356	1000
T1-weighted	H0351.1016	CIC	0.5275520889494332	501	0.4591165092789418	0.5875304814552077	1000
T1-weighted	H0351.2001	Original	0.36151242809642037	946	0.3063949590874246	0.4170155167504388	1000
T1-weighted	H0351.2001	alleninf	0.3702633879021668	946	0.3146102779384862	0.42429584741311693	1000
T1-weighted	H0351.2001	CIC	0.5072058799156548	946	0.45970081741142255	0.5541660016320603	1000
T1-weighted	H0351.2002	Original	0.48978646225074607	893	0.4379194510783456	0.5381900252945723	1000
T1-weighted	H0351.2002	alleninf	0.5093446348972727	893	0.4559009774753545	0.5577841801463146	1000
T1-weighted	H0351.2002	CIC	0.5971076897035825	893	0.549373835522911	0.639169121467987	1000
T2-weighted	H0351.1009	Original	0.3068778312623705	363	0.20271196382437187	0.40696165799218953	1000
T2-weighted	H0351.1009	alleninf	0.3440211127299208	363	0.24513383617733484	0.4413260934988029	1000
T2-weighted	H0351.1009	CIC	0.7343078208988905	363	0.6698700902133191	0.7872307522694247	1000
T2-weighted	H0351.1012	Original	0.4337002738246925	529	0.35880921826741274	0.5041367536221578	1000
T2-weighted	H0351.1012	alleninf	0.4325640712296994	529	0.3537407028750293	0.5069556784734467	1000
T2-weighted	H0351.1012	CIC	0.6634548302824872	529	0.602838393831062	0.7176647095298434	1000
T2-weighted	H0351.1015	Original	0.4438841277915878	470	0.365068926779325	0.5199724133340953	1000
T2-weighted	H0351.1015	alleninf	0.6630643064983831	470	0.6016012846151292	0.7131691904956063	1000
T2-weighted	H0351.1015	CIC	0.7149693617597015	470	0.6633944247850009	0.7613986228770878	1000
T2-weighted	H0351.1016	Original	0.37906996740998244	501	0.3009412704933141	0.4488017598239488	1000
T2-weighted	H0351.1016	alleninf	0.5421198479768254	501	0.4684291385679376	0.6040400785457837	1000
T2-weighted	H0351.1016	CIC	0.5104470327468886	501	0.43503246666363693	0.5837346915505752	1000
T2-weighted	H0351.2001	Original	0.3333007280112771	946	0.27478106451209594	0.397680160870424	1000
T2-weighted	H0351.2001	alleninf	0.4095062671404868	946	0.3449961406237221	0.4629060753222721	1000
T2-weighted	H0351.2001	CIC	0.47395688079968884	946	0.4189457956889378	0.5259723136119068	1000
T2-weighted	H0351.2002	Original	0.2720905468756845	893	0.20428872877063076	0.3333057377213289	1000
T2-weighted	H0351.2002	alleninf	0.3820658393515942	893	0.3229914880595175	0.4378567253363449	1000
T2-weighted	H0351.2002	CIC	0.383544039949242	893	0.32293911716008333	0.4446702753187516	1000
