## Supplementary tables and data for "Accurate spatial localization of Allen Human Brain Atlas gene expression data for human neuroimaging": Table_S12.csv

Coordinates	total_correct_samples	total_samples	total_misclassified	proportion_misclassified
Original	3462	3702	240	0.06482982171799027
alleninf	3474	3702	228	0.06158833063209076
CIC	3535	3702	167	0.0451107509454349
