## Supplementary tables and data for "Accurate spatial localization of Allen Human Brain Atlas gene expression data for human neuroimaging": Table_S13.csv

k	Coordinates	AUC
1	CIC	0.762751182065658
1	Original	0.6837395491984558
1	alleninf	0.7006538155558865
2	CIC	0.8327261004567704
2	Original	0.7387001323183157
2	alleninf	0.7583212101884158
3	CIC	0.850857928284921
3	Original	0.7486375432049366
3	alleninf	0.7869305204488937
4	CIC	0.856445646072589
4	Original	0.7531912388463656
4	alleninf	0.7881754711498533
5	CIC	0.8611975201098339
5	Original	0.7535246318903196
5	alleninf	0.791664922046158
6	CIC	0.8626299453695043
6	Original	0.7552290605399582
6	alleninf	0.7917168671379923
7	CIC	0.862518027308007
7	Original	0.75372391215172
7	alleninf	0.7916167547791845
8	CIC	0.8604641498587565
8	Original	0.7562092486819326
8	alleninf	0.7892168915364445
9	CIC	0.86082697845475
9	Original	0.7563450929675475
9	alleninf	0.7853830289403421
10	CIC	0.8603339723104326
10	Original	0.7568887849287455
10	alleninf	0.7821644795684213
11	CIC	0.8582926876107178
11	Original	0.7562429342869402
11	alleninf	0.7776092098333003
12	CIC	0.8584178280592274
12	Original	0.7547602954384968
12	alleninf	0.7753401537763609
13	CIC	0.8568248452429786
13	Original	0.7540996483159873
13	alleninf	0.7726972504675845
14	CIC	0.8549943316886153
14	Original	0.7532948142112956
14	alleninf	0.7696353234180122
15	CIC	0.8538738917986884
15	Original	0.7521142439423365
15	alleninf	0.7679633210984277
16	CIC	0.8512297292149585
16	Original	0.7509868780401652
16	alleninf	0.7661671227865487
17	CIC	0.8494917723696815
17	Original	0.7507238469842411
17	alleninf	0.7637785930183907
18	CIC	0.846916712499028
18	Original	0.7502653134917774
18	alleninf	0.7619085697123595
19	CIC	0.8447197499331797
19	Original	0.7500136159104352
19	alleninf	0.7607804167633422
20	CIC	0.8426658724839292
20	Original	0.750066820277223
20	alleninf	0.7606387483310671
21	CIC	0.8404668635962814
21	Original	0.7502503596017038
21	alleninf	0.7596639121076453
22	CIC	0.8385411173735554
22	Original	0.750040847731306
22	alleninf	0.7581027259839738
23	CIC	0.8359569277594885
23	Original	0.7501387563589449
23	alleninf	0.7577288787321368
24	CIC	0.8341215345146801
24	Original	0.7508826730377584
24	alleninf	0.7577054247361268
25	CIC	0.8320498698067107
25	Original	0.7513294008275325
25	alleninf	0.7565727069154028
