## Supplementary tables and data for "Accurate spatial localization of Allen Human Brain Atlas gene expression data for human neuroimaging": Table_S16.csv

k	Coordinates	AUC
1	CIC	0.7572127366090575
1	Original	0.6917735332610133
1	alleninf	0.6930362247565875
2	CIC	0.8296707720317881
2	Original	0.7506449653282155
2	alleninf	0.7529257654653035
3	CIC	0.8516833811794965
3	Original	0.7620031234797021
3	alleninf	0.7805865253007527
4	CIC	0.8575908950523523
4	Original	0.7668926931499158
4	alleninf	0.7840908838823907
5	CIC	0.8617268034712519
5	Original	0.7642981567619453
5	alleninf	0.7889189633715618
6	CIC	0.8642031272151002
6	Original	0.7660844450426791
6	alleninf	0.7878107392840245
7	CIC	0.8633711988881463
7	Original	0.7657991438755796
7	alleninf	0.7879669744785214
8	CIC	0.8606410879559309
8	Original	0.7671503794363502
8	alleninf	0.7862700954745985
9	CIC	0.8616575024809122
9	Original	0.7683984142430926
9	alleninf	0.7845439025650143
10	CIC	0.8602002830265103
10	Original	0.7689655449922939
10	alleninf	0.7810904075710371
11	CIC	0.8587891060108958
11	Original	0.7696186763698519
11	alleninf	0.7769517594523084
12	CIC	0.8579962583794074
12	Original	0.7690569107974656
12	alleninf	0.774808992175247
13	CIC	0.8567904527917857
13	Original	0.7675412483472493
13	alleninf	0.772164719431063
14	CIC	0.8540796448751443
14	Original	0.7653259037206396
14	alleninf	0.7702803898844525
15	CIC	0.8529415580634708
15	Original	0.763138173974695
15	alleninf	0.7681628167209053
16	CIC	0.8507038322498329
16	Original	0.7631236564374311
16	alleninf	0.7656334227962043
17	CIC	0.8488855514713328
17	Original	0.7616187243408445
17	alleninf	0.7635191771570835
18	CIC	0.8467278857058954
18	Original	0.7608843263144722
18	alleninf	0.7620325660062005
19	CIC	0.8446678425684023
19	Original	0.7615382466886207
19	alleninf	0.761291954141009
20	CIC	0.842285344137959
20	Original	0.7617577455400784
20	alleninf	0.7607928254770481
21	CIC	0.841264499412682
21	Original	0.7616974662005696
21	alleninf	0.7597563808449946
22	CIC	0.8391436992425624
22	Original	0.7614400955127713
22	alleninf	0.7587150241530737
23	CIC	0.8370597646677603
23	Original	0.7614022236764305
23	alleninf	0.7583661094489333
24	CIC	0.8353096773295259
24	Original	0.7613335809730631
24	alleninf	0.7577921907121504
25	CIC	0.8333608638637422
25	Original	0.7617430702034964
25	alleninf	0.7571758064255447
