## Supplementary tables and data for "Accurate spatial localization of Allen Human Brain Atlas gene expression data for human neuroimaging": Table_S17.csv

label_code	label_name	method	n_vox	mean	median	std	iqr	mad	skew	kurtosis	vmin	vmax
2	Left-LGN	CIC	2876	0.25612953305244446	0.250606894493103	0.08775593340396881	0.1350940465927124	0.0665985643863678	0.17904148995876312	-0.7827160358428955	0.07933390140533447	0.4789252281188965
2	Left-LGN	alleninf	2876	0.23235149681568146	0.24606533348560333	0.0712498277425766	0.10672256350517273	0.05031002312898636	-0.5729058384895325	-0.5212264060974121	0.03517289087176323	0.3503308892250061
2	Left-LGN	original	2876	0.23235149681568146	0.24606533348560333	0.0712498277425766	0.10672256350517273	0.05031002312898636	-0.5729058384895325	-0.5212264060974121	0.03517289087176323	0.3503308892250061
5	Left-MGN	CIC	1363	0.61014723777771	0.6102938652038574	0.06725011020898819	0.10372596979141235	0.05142301321029663	0.0334664061665535	-0.8020908832550049	0.4675435423851013	0.7663227915763855
5	Left-MGN	alleninf	1363	0.3448816239833832	0.3804250955581665	0.07857819646596909	0.08147266507148743	0.02489703893661499	-1.491523027420044	1.3270268440246582	0.050182268023490906	0.4314672648906708
5	Left-MGN	original	1363	0.3448816239833832	0.3804250955581665	0.07857819646596909	0.08147266507148743	0.02489703893661499	-1.491523027420044	1.3270268440246582	0.050182268023490906	0.4314672648906708
6	Left-PuI	CIC	3037	0.3854445517063141	0.3799416124820709	0.14886003732681274	0.24356237053871155	0.12181541323661804	0.1767052710056305	-0.9876308441162109	0.1096850037574768	0.7282469272613525
6	Left-PuI	alleninf	3037	0.2875937223434448	0.3021775186061859	0.07610239088535309	0.1093805581331253	0.0520462691783905	-0.7326021790504456	0.023730993270874023	0.0	0.4213201105594635
6	Left-PuI	original	3037	0.2875937223434448	0.3021775186061859	0.07610239088535309	0.1093805581331253	0.0520462691783905	-0.7326021790504456	0.023730993270874023	0.0	0.4213201105594635
7	Left-PuM	CIC	12205	0.6115761995315552	0.6255379319190979	0.1900000423192978	0.2911914885044098	0.14464730024337769	-0.29245197772979736	-0.7312178611755371	0.13061988353729248	0.9928812384605408
7	Left-PuM	alleninf	12205	0.33960479497909546	0.3446182608604431	0.08652660250663757	0.1059616208076477	0.05320581793785095	-0.4845227599143982	0.036375999450683594	0.04307347908616066	0.5253973007202148
7	Left-PuM	original	12205	0.33960479497909546	0.3446182608604431	0.08652660250663757	0.1059616208076477	0.05320581793785095	-0.4845227599143982	0.036375999450683594	0.04307347908616066	0.5253973007202148
8	Left-L-Sg	CIC	411	0.8148525953292847	0.8138834238052368	0.05620788037776947	0.09139582514762878	0.04376673698425293	-0.1304180920124054	-0.7981317043304443	0.6768239140510559	0.9243171811103821
8	Left-L-Sg	alleninf	411	0.40115535259246826	0.4291720688343048	0.08654868602752686	0.08333207666873932	0.03787940740585327	-1.5080304145812988	1.668792724609375	0.08174202591180801	0.4966801404953003
8	Left-L-Sg	original	411	0.40115535259246826	0.4291720688343048	0.08654868602752686	0.08333207666873932	0.03787940740585327	-1.5080304145812988	1.668792724609375	0.08174202591180801	0.4966801404953003
9	Left-VPL	CIC	9040	0.472598671913147	0.471405953168869	0.109579898416996	0.17696380615234375	0.0876019299030304	0.06363007426261902	-0.8135385513305664	0.23922522366046906	0.958804726600647
9	Left-VPL	alleninf	9040	0.315188467502594	0.32958096265792847	0.07732132077217102	0.12017694115638733	0.0563557893037796	-0.5586981773376465	-0.49335336685180664	0.055346183478832245	0.5709869861602783
9	Left-VPL	original	9040	0.315188467502594	0.32958096265792847	0.07732132077217102	0.12017694115638733	0.0563557893037796	-0.5586981773376465	-0.49335336685180664	0.055346183478832245	0.5709869861602783
10	Left-CM	CIC	2964	0.763034999370575	0.7625974416732788	0.05919104069471359	0.0913957953453064	0.045663654804229736	-0.009910830296576023	-0.7920732498168945	0.6198471188545227	0.9015538692474365
10	Left-CM	alleninf	2964	0.4422580301761627	0.44645148515701294	0.06446119397878647	0.05257924646139145	0.02567155659198761	-2.708770513534546	10.490610122680664	0.0527922585606575	0.5631757974624634
10	Left-CM	original	2964	0.4422580301761627	0.44645148515701294	0.06446119397878647	0.05257924646139145	0.02567155659198761	-2.708770513534546	10.490610122680664	0.0527922585606575	0.5631757974624634
11	Left-VLa	CIC	6385	0.6178052425384521	0.6180871725082397	0.12120505422353745	0.19031095504760742	0.09512120485305786	-0.03247321397066116	-0.8848428726196289	0.32493022084236145	0.8769621253013611
11	Left-VLa	alleninf	6385	0.4203665554523468	0.4271295368671417	0.11530692130327225	0.18401071429252625	0.09177631139755249	-0.3451928198337555	-0.6200313568115234	0.05977927893400192	0.6233479380607605
11	Left-VLa	original	6385	0.4203665554523468	0.4271295368671417	0.11530692130327225	0.18401071429252625	0.09177631139755249	-0.3451928198337555	-0.6200313568115234	0.05977927893400192	0.6233479380607605
12	Left-PuA	CIC	1887	0.6705792546272278	0.6730985641479492	0.09043513983488083	0.13136863708496094	0.06477010250091553	0.022121554240584373	-0.5636553764343262	0.44660866260528564	0.9186948537826538
12	Left-PuA	alleninf	1887	0.3864387571811676	0.38148045539855957	0.032404471188783646	0.04508669674396515	0.0220814049243927	0.6823979616165161	-0.006357908248901367	0.3279615640640259	0.49710679054260254
12	Left-PuA	original	1887	0.3864387571811676	0.38148045539855957	0.032404471188783646	0.04508669674396515	0.0220814049243927	0.6823979616165161	-0.006357908248901367	0.3279615640640259	0.49710679054260254
13	Left-MDm	CIC	6316	0.9535840749740601	0.9567707777023315	0.06058897823095322	0.08943039178848267	0.04383516311645508	-0.28570371866226196	-0.4700281620025635	0.7569066286087036	1.0766892433166504
13	Left-MDm	alleninf	6316	0.5302781462669373	0.5422455072402954	0.08257724344730377	0.0745343416929245	0.03712072968482971	-1.963202953338623	5.1871490478515625	0.05065348371863365	0.6642775535583496
13	Left-MDm	original	6316	0.5302781462669373	0.5422455072402954	0.08257724344730377	0.0745343416929245	0.03712072968482971	-1.963202953338623	5.1871490478515625	0.05065348371863365	0.6642775535583496
14	Left-Pf	CIC	467	0.9058432579040527	0.9072447419166565	0.03850329667329788	0.05806228518486023	0.028591156005859375	-0.193271204829216	-0.6157126426696777	0.8025017380714417	0.9871903657913208
14	Left-Pf	alleninf	467	0.4332036077976227	0.48479312658309937	0.117319256067276	0.129695326089859	0.04515194892883301	-1.3568427562713623	0.7931468486785889	0.07333195209503174	0.5557840466499329
14	Left-Pf	original	467	0.4332036077976227	0.48479312658309937	0.117319256067276	0.129695326089859	0.04515194892883301	-1.3568427562713623	0.7931468486785889	0.07333195209503174	0.5557840466499329
15	Left-VAmc	CIC	90	0.8382076621055603	0.8426800966262817	0.021737193688750267	0.02662569284439087	0.017140984535217285	0.15204308927059174	-0.5081491470336914	0.8008103370666504	0.8864468336105347
15	Left-VAmc	alleninf	90	0.5883907079696655	0.6140568852424622	0.06913334131240845	0.04536628723144531	0.011968433856964111	-2.7324490547180176	7.975652694702148	0.2712194621562958	0.6482337117195129
15	Left-VAmc	original	90	0.5883907079696655	0.6140568852424622	0.06913334131240845	0.04536628723144531	0.011968433856964111	-2.7324490547180176	7.975652694702148	0.2712194621562958	0.6482337117195129
16	Left-MDl	CIC	2723	0.8232987523078918	0.8255391120910645	0.05269024893641472	0.0799456238746643	0.03997284173965454	-0.14994165301322937	-0.7372739315032959	0.7017582058906555	0.9625301361083984
16	Left-MDl	alleninf	2723	0.5103810429573059	0.5101490020751953	0.05403470620512962	0.0836610347032547	0.041920602321624756	0.03913109004497528	-0.8932924270629883	0.39812082052230835	0.6228339076042175
16	Left-MDl	original	2723	0.5103810429573059	0.5101490020751953	0.05403470620512962	0.0836610347032547	0.041920602321624756	0.03913109004497528	-0.8932924270629883	0.39812082052230835	0.6228339076042175
17	Left-CeM	CIC	1176	0.9300724864006042	0.9264196753501892	0.04711676761507988	0.07046091556549072	0.03617894649505615	0.23196691274642944	-0.7724719047546387	0.823573648929596	1.0482350587844849
17	Left-CeM	alleninf	1176	0.596569836139679	0.6328920125961304	0.11096560209989548	0.04845142364501953	0.02363625168800354	-2.5143697261810303	5.7791748046875	0.07661506533622742	0.6868560314178467
17	Left-CeM	original	1176	0.596569836139679	0.6328920125961304	0.11096560209989548	0.04845142364501953	0.02363625168800354	-2.5143697261810303	5.7791748046875	0.07661506533622742	0.6868560314178467
18	Left-VA	CIC	4970	0.7283833622932434	0.7323148250579834	0.09730349481105804	0.14659562706947327	0.07418632507324219	-0.12243621051311493	-0.7236053943634033	0.48875245451927185	0.9531139135360718
18	Left-VA	alleninf	4970	0.5204668641090393	0.5460338592529297	0.11312712728977203	0.15912216156721115	0.07403746247291565	-0.8715920448303223	0.22040271759033203	0.06022930145263672	0.6872195601463318
18	Left-VA	original	4970	0.5204668641090393	0.5460338592529297	0.11312712728977203	0.15912216156721115	0.07403746247291565	-0.8715920448303223	0.22040271759033203	0.06022930145263672	0.6872195601463318
19	Left-MV(Re)	CIC	193	0.9491713047027588	0.9511484503746033	0.028105873614549637	0.045663654804229736	0.02283179759979248	-0.06520447134971619	-0.8924062252044678	0.8921376466751099	1.0139530897140503
19	Left-MV(Re)	alleninf	193	0.479001522064209	0.5476194024085999	0.15181832015514374	0.24703875184059143	0.087432861328125	-0.6041433811187744	-1.1076258420944214	0.10507309436798096	0.6697800755500793
19	Left-MV(Re)	original	193	0.479001522064209	0.5476194024085999	0.15181832015514374	0.24703875184059143	0.087432861328125	-0.6041433811187744	-1.1076258420944214	0.10507309436798096	0.6697800755500793
20	Left-R	CIC	2945	0.36720332503318787	0.3420027196407318	0.14726890623569489	0.1752724051475525	0.08753344416618347	1.1495037078857422	1.3254427909851074	0.12492905557155609	0.8998624682426453
20	Left-R	alleninf	2945	0.17617356777191162	0.16184799373149872	0.08972734212875366	0.08670265227556229	0.04191886633634567	1.6761236190795898	4.1995368003845215	0.01448042318224907	0.6503082513809204
20	Left-R	original	2945	0.17617356777191162	0.16184799373149872	0.08972734212875366	0.08670265227556229	0.04191886633634567	1.6761236190795898	4.1995368003845215	0.01448042318224907	0.6503082513809204
21	Left-VM	CIC	0
21	Left-VM	alleninf	0
21	Left-VM	original	0
22	Left-CL	CIC	232	0.9378504157066345	0.947286069393158	0.058157987892627716	0.10188040137290955	0.04762911796569824	-0.13233718276023865	-1.242401361465454	0.8312299251556396	1.0367848873138428
22	Left-CL	alleninf	232	0.4724154770374298	0.5021380186080933	0.10831400752067566	0.07419607043266296	0.03546282649040222	-1.088781714439392	0.19116759300231934	0.20014142990112305	0.6366857290267944
22	Left-CL	original	232	0.4724154770374298	0.5021380186080933	0.10831400752067566	0.07419607043266296	0.03546282649040222	-1.088781714439392	0.19116759300231934	0.20014142990112305	0.6366857290267944
23	Left-PuL	CIC	2252	0.4040716886520386	0.4018934965133667	0.09949661046266556	0.15225216001272202	0.07520332932472229	0.06473634392023087	-0.807668924331665	0.1820428967475891	0.6198471188545227
23	Left-PuL	alleninf	2252	0.26467809081077576	0.2731711268424988	0.050568029284477234	0.08118825778365135	0.03901650756597519	-0.5186888575553894	-0.6452591419219971	0.07001166045665741	0.342289537191391
23	Left-PuL	original	2252	0.26467809081077576	0.2731711268424988	0.050568029284477234	0.08118825778365135	0.03901650756597519	-0.5186888575553894	-0.6452591419219971	0.07001166045665741	0.342289537191391
24	Left-Pt	CIC	0
24	Left-Pt	alleninf	0
24	Left-Pt	original	0
25	Left-AV	CIC	1810	0.9063758254051208	0.9054847955703735	0.04396902397274971	0.06659853458404541	0.034213483333587646	0.12855228781700134	-0.7361695766448975	0.814225971698761	1.0197124481201172
25	Left-AV	alleninf	1810	0.5732161402702332	0.5996741652488708	0.09591228514909744	0.08615624904632568	0.040483713150024414	-1.8504396677017212	3.4300851821899414	0.15795956552028656	0.690113365650177
25	Left-AV	original	1810	0.5732161402702332	0.5996741652488708	0.09591228514909744	0.08615624904632568	0.040483713150024414	-1.8504396677017212	3.4300851821899414	0.15795956552028656	0.690113365650177
26	Left-Pc	CIC	0
26	Left-Pc	alleninf	0
26	Left-Pc	original	0
27	Left-VLp	CIC	8785	0.605934739112854	0.610430896282196	0.11729246377944946	0.17696380615234375	0.08753347396850586	-0.14412084221839905	-0.6947722434997559	0.2868543565273285	0.8597525954246521
27	Left-VLp	alleninf	8785	0.39414671063423157	0.4064040184020996	0.09725722670555115	0.1415608525276184	0.06859958171844482	-0.4296269416809082	-0.3504660129547119	0.05620552971959114	0.5986432433128357
27	Left-VLp	original	8785	0.39414671063423157	0.4064040184020996	0.09725722670555115	0.1415608525276184	0.06859958171844482	-0.4296269416809082	-0.3504660129547119	0.05620552971959114	0.5986432433128357
28	Left-LP	CIC	1230	0.7337778210639954	0.7359716892242432	0.06476126611232758	0.10230325162410736	0.05135446786880493	-0.08114208281040192	-0.810849666595459	0.5818397402763367	0.8958630561828613
28	Left-LP	alleninf	1230	0.3739772439002991	0.38622093200683594	0.07705644518136978	0.0834423378109932	0.041664913296699524	-1.222522497177124	1.7243328094482422	0.1144273653626442	0.5082064867019653
28	Left-LP	original	1230	0.3739772439002991	0.38622093200683594	0.07705644518136978	0.0834423378109932	0.041664913296699524	-1.222522497177124	1.7243328094482422	0.1144273653626442	0.5082064867019653
52	Left-LD	CIC	390	0.8896541595458984	0.8892580270767212	0.03920163959264755	0.05901080369949341	0.029505401849746704	0.05223004147410393	-0.7454445362091064	0.7892916798591614	0.9777741432189941
52	Left-LD	alleninf	390	0.4032830595970154	0.43990686535835266	0.11213922500610352	0.16181891411542892	0.06675273180007935	-0.8558256030082703	-0.28165507316589355	0.08394593000411987	0.5457424521446228
52	Left-LD	original	390	0.4032830595970154	0.43990686535835266	0.11213922500610352	0.16181891411542892	0.06675273180007935	-0.8558256030082703	-0.28165507316589355	0.08394593000411987	0.5457424521446228
